# Prolonged epigenetic and synaptic plasticity alterations following single exposure to a psychedelic in mice

**DOI:** 10.1101/2021.02.24.432725

**Authors:** Mario de la Fuente Revenga, Bohan Zhu, Christopher A. Guevara, Lynette B. Naler, Justin M. Saunders, Zirui Zhou, Rudy Toneatti, Salvador Sierra, Jennifer T. Wolstenholme, Patrick M. Beardsley, George W. Huntley, Chang Lu, Javier González-Maeso

## Abstract

Clinical evidence suggests a potential therapeutic effect of classic psychedelics for the treatment of depression. The most outstanding and distinct characteristic is the rapid and sustained antidepressant action with one single exposure to the drug. However, the biological substrates and key mediators of psychedelics’ enduring action remain unknown. Here, we show that a single administration of the psychedelic DOI produced fast-acting effects on frontal cortex dendritic spine structure and acceleration of fear extinction via the 5-HT_2A_ receptor. Additionally, a single dose of DOI led to changes in chromatin organization particularly at enhancer regions of genes involved in synaptic assembly that stretched for days after the psychedelic exposure. DOI-induced alterations in neuronal epigenome overlapped with genetic loci associated with schizophrenia, depression and attention deficit hyperactivity disorder. Together, these data support the notion that epigenetic-driven changes in synaptic plasticity operate as the mechanistic substrate of psychedelic’s long-lasting antidepressant action but also warn on the limitations in individuals with underlying risk for psychosis.
