## Supplementary Table 1 for "Prolonged epigenetic and synaptic plasticity alterations following single exposure to a psychedelic in mice"

### Sheet: MOWChIP-seq_NeuN+
Summary of MOWChIP-seq data on the NeuN+ fraction of the frontal lobe of mouse cortex. The data were generated using 10K nuclei per assay
Experimental group	# of sample	Replicate	Mark	Total reads (million)	Trimmed reads (million)	Aligned reads (million)	% duplicate reads	Peaks
VEH	1	1	H3K27ac	24538956	24374288	11200250	45.6427	43194
NeuN+	1	2	H3K27ac	15313420	15121043	7858448	51.3174	57801
	2	1	H3K27ac	15102679	15063752	9067689	60.0403	61984
	2	2	H3K27ac	16769111	16761432	9381643	55.946	52477
	3	1	H3K27ac	19597453	19592623	9398113	47.9558	75622
	3	2	H3K27ac	20443364	20417756	10868426	53.1636	74853
	4	1	H3K27ac	17699331	17644779	10919911	61.6967	47039
	4	2	H3K27ac	25865170	25862523	14500232	56.0608	31701
	5	1	H3K27ac	19249208	19247149	11812161	61.3644	44028
	5	2	H3K27ac	18332517	18281717	11496947	62.7134	37381
	6	1	H3K27ac	16270106	16245957	9493470	58.3492	50714
	6	2	H3K27ac	18897325	18576350	10775266	57.0201	54832
24h	1	1	H3K27ac	18765491	18600955	10220354	54.4636	12987
NeuN+	1	2	H3K27ac	21433358	20518177	9740337	45.4448	15524
	2	1	H3K27ac	16208728	15984444	8263730	50.9832	12481
	2	2	H3K27ac	17086848	16788613	8148951	47.6914	12258
	3	1	H3K27ac	18841886	18815938	11461594	60.8304	37852
	3	2	H3K27ac	19995870	19906738	11798719	59.0058	30700
	4	1	H3K27ac	17894931	17844673	11068760	61.8542	36587
	4	2	H3K27ac	15782292	15707370	9946871	63.0255	39074
	5	1	H3K27ac	23285248	23235804	13022744	55.927	43738
	5	2	H3K27ac	18535207	18465116	11502094	62.0554	45059
	6	1	H3K27ac	16152614	15892995	9625890	59.5934	27132
	6	2	H3K27ac	13684820	13489778	8746626	63.9148	31283
48h	1	1	H3K27ac	12665473	12411959	7909044	62.4457	34779
NeuN+	1	2	H3K27ac	15374790	15189968	9083202	59.0785	41695
	2	1	H3K27ac	16655925	16497847	8799273	52.8297	25154
	2	2	H3K27ac	17075985	16926223	8485034	49.6899	24688
	3	1	H3K27ac	11812013	11487501	6036464	51.1044	51331
	3	2	H3K27ac	40144082	39497897	15413338	38.395	40395
	4	1	H3K27ac	24304349	24260868	11724637	48.2409	38425
	4	2	H3K27ac	14186742	13744882	8462994	59.6542	39762
	5	1	H3K27ac	15675502	15607939	9974859	63.6334	36806
	5	2	H3K27ac	18328802	18255553	12029785	65.6332	28891
	6	1	H3K27ac	13006108	12994743	8398173	64.571	39067
	6	2	H3K27ac	12422958	12362258	9099720	73.2492	43076
7d	1	1	H3K27ac	15453627	15420414	9819888	63.5442	55271
NeuN+	1	2	H3K27ac	17939339	17445397	11127231	62.027	47565
	2	1	H3K27ac	21304180	21267392	13730361	64.4491	48562
	2	2	H3K27ac	13816033	13780891	8796504	63.6688	63053
	3	1	H3K27ac	18315473	18308931	10243168	55.9263	34173
	3	2	H3K27ac	15730463	15465364	8778168	55.8036	51303
	4	1	H3K27ac	21533515	21474743	8957208	41.5966	56844
	4	2	H3K27ac	19376225	18959057	9819223	50.6767	51121
	5	1	H3K27ac	16930398	16736015	9455434	55.8489	63818
	5	2	H3K27ac	18202901	17643326	10300927	56.5895	46131
	6	1	H3K27ac	16125598	16084438	9790111	60.7116	37485
	6	2	H3K27ac	13171704	12841710	8827287	67.017	30785

### Sheet: mRNA-seq
Summary of mRNA-seq data on the NeuN+ fraction of the frontal lobe of mouse cortex. The data were generated using 5K nuclei per assay
Experimental group	# of sample	Replicate	Total reads (million)	Trimmed reads (million)	Aligned reads (million)	% unique reads
VEH	1	1	11113237	11111885	10386431	62.47
NeuN+	1	2	8008248	8007309	7485309	65.33
	2	1	8093193	8092250	7562279	66.54
	2	2	7826267	7825330	7304254	66.75
	3	1	10991368	10989892	10198890	65.56
	3	2	9079681	9078482	8425035	67.9
	4	1	9971169	9969836	9261221	67.29
	4	2	10543311	10541879	9773649	66.86
24h	1	1	10163571	10161909	8879911	60.97
NeuN+	1	2	8908502	8907074	7770886	61.72
	2	1	7588108	7587005	6785286	71.7
	2	2	8268775	8267572	7479933	68.59
	3	1	9781556	9780143	8827854	64.93
	3	2	8313493	8312371	7499602	67.42
	4	1	15743390	15741064	13647944	59.55
	4	2	8409419	8408219	7262374	65.25
48h	1	1	8777166	8776040	7647544	67.48
NeuN+	1	2	9368767	9367473	8138647	66.79
	2	1	8699238	8697864	7747541	65.47
	2	2	9680075	9678494	86181705	64.85
	3	1	8886592	8885149	7838862	65.03
	3	2	11608911	11606964	10217002	63.72
	4	1	9350663	9349232	8411856	67.97
	4	2	8106914	8105729	7288926	68.64
7d	1	1	8238380	8237387	7713595	66.92
NeuN+	1	2	12478028	12476524	11691912	62.78
	2	1	11995921	11994116	10819121	68.59
	2	2	11162463	11160623	10073006	68.03
	3	1	7731729	7730761	7224527	69.39
	3	2	8558052	8556917	7988941	68.42
	4	1	9567311	9565779	8606752	71.09
	4	2	10568634	10566889	9518111	70.51
