## Supplementary Table 2 for "Prolonged epigenetic and synaptic plasticity alterations following single exposure to a psychedelic in mice"

### Sheet: Cluster 1
Enriched gene ontology terms associated with cluster 1
GO term ID	Description	GeneRatio	BgRatio	pvalue	p.adjust	qvalue	geneID	Count
GO:0007409	axonogenesis	44/638	470/23210	1.59e-12	4.58e-09	4e-09	Bmpr2/B3gnt2/Tenm2/Omg/Arhgef28/Map1b/Slitrk1/Slitrk5/Ext1/Dscam/Tiam1/Alcam/Cdh2/Lrrc4c/Flrt3/Plppr4/Unc5c/Dclk1/Nfib/Dab1/Epha5/Auts2/Reln/Chl1/Cyfip1/Nrg1/Cdh11/Prtg/Slitrk4/Trak2/Kif5c/Tbr1/Ccdc141/Itga4/Apbb2/Prdm8/Cntn4/Cntn5/Ank3/Flrt2/Zswim8/Robo2/Apc/Cdkl5	44
GO:0098742	cell-cell adhesion via plasma-membrane adhesion molecules	28/638	202/23210	2.04e-12	4.58e-09	4e-09	Pcdh15/Tenm2/Slitrk1/Cdh9/Cdh10/Dscam/Igsf11/Alcam/Nrxn1/Cdh2/Lrrc4c/Flrt3/Fat4/Ptprd/Dab1/Grid2/Tenm3/Cdh11/Cadm1/Prtg/Ccdc141/Itga4/Ptprt/Cdh26/Cntn5/Mdga2/Robo2/Il1rapl1	28
GO:0050808	synapse organization	38/638	451/23210	1.13e-09	1.69e-06	1.48e-06	Rab17/Adgrb3/Lrrn3/Nrxn3/Mef2c/Slitrk1/Slitrk5/Cdh9/Ctnnd2/Tiam1/Nrxn1/Cdh2/Lrrc4c/Dgkz/Zfp804a/Flrt3/Ptprd/Epha5/Reln/Ptn/Grid2/Cyfip1/Nrg1/Gpm6a/Sorbs2/Cadm1/Myo5a/Slitrk4/Cnksr2/Rapsn/Cntn5/Ank3/Mdga2/Flrt2/Drd1/Lrrk2/Il1rapl1/Cdkl5	38
GO:0007416	synapse assembly	22/638	180/23210	5.33e-09	5.98e-06	5.22e-06	Rab17/Adgrb3/Lrrn3/Nrxn3/Mef2c/Slitrk1/Slitrk5/Cdh9/Nrxn1/Cdh2/Flrt3/Ptprd/Reln/Grid2/Nrg1/Gpm6a/Cadm1/Slitrk4/Cntn5/Mdga2/Flrt2/Il1rapl1	22
GO:0034329	cell junction assembly	31/638	376/23210	6.41e-08	3.6e-05	3.14e-05	Rab17/Adgrb3/Ptprk/Lrrn3/Nrxn3/Mef2c/Slitrk1/Slitrk5/Cdh9/Ctnnd2/Cdh10/Apod/Nrxn1/Cdh2/Flrt3/Rapgef2/Ptprd/Reln/Grid2/Nrg1/Cdh11/Gpm6a/Cadm1/Slitrk4/Cdh26/Macf1/Cntn5/Mdga2/Flrt2/Mpp7/Il1rapl1	31
GO:0050807	regulation of synapse organization	25/638	266/23210	1.02e-07	4.17e-05	3.64e-05	Rab17/Adgrb3/Lrrn3/Mef2c/Slitrk1/Slitrk5/Tiam1/Nrxn1/Cdh2/Zfp804a/Flrt3/Ptprd/Reln/Ptn/Grid2/Cyfip1/Gpm6a/Sorbs2/Slitrk4/Rapsn/Mdga2/Flrt2/Lrrk2/Il1rapl1/Cdkl5	25
GO:0050803	regulation of synapse structure or activity	25/638	276/23210	2.08e-07	7.76e-05	6.78e-05	Rab17/Adgrb3/Lrrn3/Mef2c/Slitrk1/Slitrk5/Tiam1/Nrxn1/Cdh2/Zfp804a/Flrt3/Ptprd/Reln/Ptn/Grid2/Cyfip1/Gpm6a/Sorbs2/Slitrk4/Rapsn/Mdga2/Flrt2/Lrrk2/Il1rapl1/Cdkl5	25
GO:0045666	positive regulation of neuron differentiation	33/638	461/23210	6.4e-07	0.000221	0.000193	Bmpr2/Syt1/Prkd1/Map1b/Mef2c/Slitrk1/Cntn1/Dscam/Tiam1/Tcf4/Pias2/Syt4/Zfp804a/Rapgef2/Lrrc7/Ptprd/Dab1/Cnr1/Reln/Ptn/Cyfip1/Nrg1/Tenm3/Camk1d/Foxo6/Ifng/Vwc2/Ncoa1/Stk24/Rrn3/Robo2/Il1rapl1/Cdkl5	33
GO:0007264	small GTPase mediated signal transduction	34/638	485/23210	6.99e-07	0.000224	0.000196	Arfgef1/Rab17/Kitl/Arhgap18/Rhot1/Prkd1/Rapgef5/Rhob/Arhgef28/Elmo1/Rasgrf2/Tiam1/Cdh2/Dgkz/Ralgps1/Rap2b/Rapgef2/Rab2a/Cavin4/Dab1/Auts2/Reln/4930544G11Rik/Cyfip1/Nrg1/Arhgap42/Arhgap32/Prex2/Psd3/Synj2bp/Rab2b/Dock9/Rabl2/Dock8	34
GO:0031346	positive regulation of cell projection organization	33/638	466/23210	8.14e-07	0.000244	0.000213	Bmpr2/Syt1/Nav3/Prkd1/Map1b/Slitrk1/Cntn1/Dscam/Tiam1/Pias2/Syt4/Myo3b/Zfp804a/Myo3a/Rapgef2/Lrrc7/Ptprd/Cnr1/Auts2/Reln/Ptn/Cyfip1/Nrg1/Tenm3/Gpm6a/Camk1d/Foxo6/Stk24/Rrn3/Robo2/Apc/Il1rapl1/Cdkl5	33
GO:0099560	synaptic membrane adhesion	8/638	31/23210	1.41e-06	0.000395	0.000345	Slitrk1/Cdh9/Nrxn1/Lrrc4c/Flrt3/Ptprd/Cadm1/Mdga2	8
GO:0009100	glycoprotein metabolic process	26/638	338/23210	2.69e-06	0.000671	0.000586	Arfgef1/B3galt2/B3gnt2/Itm2b/Uggt2/Ext1/St6gal2/Chst9/Galnt3/St6galnac3/Edem1/C1galt1/Galnt7/B3gat1/Glce/Dpy19l1/Trak2/Man2a2/Xylt1/Hs3st4/Mmp12/Slc51b/Tet1/Mgat1/Tnip1/Galnt16	26
GO:0051963	regulation of synapse assembly	14/638	119/23210	5.07e-06	0.001083	0.000947	Rab17/Adgrb3/Lrrn3/Mef2c/Slitrk1/Slitrk5/Nrxn1/Flrt3/Ptprd/Grid2/Slitrk4/Mdga2/Flrt2/Il1rapl1	14
GO:0099173	postsynapse organization	18/638	194/23210	7.41e-06	0.001446	0.001264	Ctnnd2/Tiam1/Nrxn1/Cdh2/Dgkz/Zfp804a/Ptprd/Epha5/Reln/Ptn/Grid2/Sorbs2/Cadm1/Cnksr2/Rapsn/Lrrk2/Il1rapl1/Cdkl5	18
GO:0010769	regulation of cell morphogenesis involved in differentiation	25/638	343/23210	1.07e-05	0.001839	0.001607	Adgrb3/Bmpr2/Syne1/Omg/Map1b/Slitrk1/Olfm4/Dscam/Tiam1/Cdh2/Pias2/Lrrc4c/Rapgef2/Ptprd/Dab1/Reln/Cyfip1/Nrg1/Trak2/Tbr1/Zswim8/Lrrk2/Robo2/Il1rapl1/Cdkl5	25
GO:0042391	regulation of membrane potential	30/638	467/23210	1.73e-05	0.002678	0.00234	Kcnt2/Kcnk2/Syne1/Kcnj2/Gria1/Atxn1/Mef2c/Kcnma1/Igsf11/Nrxn1/Slc8a1/Celf4/Kcnn2/Gnaq/Scn3a/Scn2a/Cnr1/Reln/Ptn/Grid2/Grm7/Atp1a4/Chrna4/Drd5/Jam3/Ank3/Ifng/Edn1/Drd1/Lrrk2	30
GO:0007626	locomotory behavior	20/638	254/23210	2.69e-05	0.004024	0.003516	Pcdh15/Atxn1/Kcnma1/Oxr1/Dscam/Lsamp/Dpp4/Dab1/Reln/Chl1/Apba2/Nrg1/Gnao1/Aplp2/Myo5a/Prex2/Chrna4/Inpp5f/Drd1/Lrrk2	20
GO:0030900	forebrain development	26/638	386/23210	2.81e-05	0.004071	0.003557	Slitrk5/Bmpr1a/Ext1/Cdh2/Gnaq/Fat4/Dclk1/Rapgef2/Nfib/Dab1/Epha5/Reln/Cntnap2/Neurod6/Nrg1/Aplp2/Efhc1/Tbr1/Ccdc141/Slc1a2/Prdm8/Mcph1/Tacc1/Drd1/Lrrk2/Robo2	26
GO:0035637	multicellular organismal signaling	14/638	141/23210	3.56e-05	0.004998	0.004367	Kcnj2/Gria1/Pde4d/Kcnma1/Slc8a1/Kcnn2/Scn3a/Scn2a/Grm7/Drd5/Jam3/Ank3/Ifng/Drd1	14
GO:0098917	retrograde trans-synaptic signaling	5/638	15/23210	3.69e-05	0.005018	0.004385	Tenm2/Syt4/Cnr1/Cadm1/Abhd6	5
GO:0050890	cognition	23/638	326/23210	3.96e-05	0.005021	0.004388	Adgrb3/Tafa2/Gria1/Atxn1/Hrh2/Mef2c/Ctnnd2/Lhcgr/Nrxn1/Syt4/Scn2a/Cnr1/Reln/Cntnap2/Ptn/Chl1/Grm7/Cyfip1/Tbr1/Chrna4/Foxo6/Drd5/Drd1	23
GO:0099175	regulation of postsynapse organization	13/638	125/23210	4.14e-05	0.005021	0.004388	Tiam1/Nrxn1/Cdh2/Zfp804a/Ptprd/Reln/Ptn/Grid2/Sorbs2/Rapsn/Lrrk2/Il1rapl1/Cdkl5	13
GO:0045860	positive regulation of protein kinase activity	29/638	471/23210	5.13e-05	0.006057	0.005293	Kitl/Strada/Nek10/Angpt1/Emp2/Tiam1/Nrxn1/Dgkz/Rap2b/Rapgef2/Prok1/Fbxw7/Pdgfc/Dab1/Reln/Nrg1/Vegfc/Cdc25b/Nod2/Il18/Ifng/Dgke/Map2k6/Edn1/Syk/Stk24/Lrrk2/Map3k4/Ccny	29
GO:0099054	presynapse assembly	8/638	50/23210	6.05e-05	0.006593	0.005761	Slitrk1/Nrxn1/Ptprd/Grid2/Cadm1/Cntn5/Mdga2/Il1rapl1	8
GO:0030534	adult behavior	16/638	187/23210	6.32e-05	0.006593	0.005761	Pcdh15/Atxn1/Slitrk1/Kcnma1/Slitrk5/Oxr1/Nrxn1/Dab1/Cntnap2/Chl1/Grm7/Prex2/Slc1a2/Chrna4/Inpp5f/Drd1	16
GO:0043113	receptor clustering	9/638	67/23210	8.74e-05	0.008909	0.007785	Nrxn1/Cdh2/Lrrc7/Reln/Ptn/Dlg2/Sorbs2/Itga4/Synj2bp	9

### Sheet: Cluster 2
Enriched gene ontology terms associated with cluster 2
GO term ID	Description	GeneRatio	BgRatio	pvalue	p.adjust	qvalue	geneID	Count
GO:0050808	synapse organization	36/526	451/23210	7.27821e-11	2.95714e-07	2.52899e-07	Ank3/Arhgef15/Nrxn3/Sipa1l1/Flrt2/Dtnbp1/Mef2c/Slitrk1/Sybu/Ptk2/Cdh9/Tiam1/Kalrn/Etv5/Grin2a/App/Nrxn1/Lrrc4c/Ptprd/Epha7/Elfn1/Adgrl3/Cux2/Magi2/Cttnbp2/Grid2/Prmt3/Cadm1/Nedd4/Stau2/Pclo/Cacna2d2/Nlgn2/Cdk5r1/Arf6/Npas4	36
GO:0007416	synapse assembly	21/526	180/23210	9.23304e-10	1.87569e-06	1.60412e-06	Nrxn3/Sipa1l1/Flrt2/Mef2c/Slitrk1/Ptk2/Cdh9/App/Nrxn1/Ptprd/Epha7/Adgrl3/Cux2/Magi2/Grid2/Cadm1/Stau2/Pclo/Nlgn2/Arf6/Npas4	21
GO:0050803	regulation of synapse structure or activity	25/526	276/23210	4.91853e-09	6.66133e-06	5.69686e-06	Arhgef15/Sipa1l1/Flrt2/Dtnbp1/Mef2c/Slitrk1/Sybu/Ptk2/Tiam1/Kalrn/Etv5/App/Nrxn1/Ptprd/Epha7/Adgrl3/Cux2/Magi2/Cttnbp2/Grid2/Nedd4/Stau2/Nlgn2/Cdk5r1/Arf6	25
GO:0050807	regulation of synapse organization	24/526	266/23210	1.07922e-08	1.09622e-05	9.37502e-06	Arhgef15/Sipa1l1/Flrt2/Dtnbp1/Mef2c/Slitrk1/Ptk2/Tiam1/Kalrn/Etv5/App/Nrxn1/Ptprd/Epha7/Adgrl3/Cux2/Magi2/Cttnbp2/Grid2/Nedd4/Stau2/Nlgn2/Cdk5r1/Arf6	24
GO:0034329	cell junction assembly	28/526	376/23210	4.34031e-08	3.52693e-05	3.01628e-05	Map4k4/Nrxn3/Sipa1l1/Flrt2/Mef2c/Slitrk1/Ptk2/Cdh9/Cdh10/App/Nrxn1/Slk/Ptprd/Epha7/Adgrl3/Cux2/Magi2/Grid2/Cdh11/Peak1/Cadm1/Stau2/Pclo/Nlgn2/Arf6/Mpp5/Dlg1/Npas4	28
GO:0034765	regulation of ion transmembrane transport	32/526	478/23210	5.76068e-08	3.7622e-05	3.21749e-05	Rgs7/Cacna1e/Atp1b1/Ank3/Kcnj2/Ywhaq/Prkd1/Ryr2/Pde4d/Mef2c/Fgf14/Kcnma1/Kcnv1/Kcnq3/Shisa9/Kcnj15/Grin2a/Nrxn1/Plcb1/Ank2/Pde4b/Cacna2d1/Kcnip4/Cacna1c/Nedd4/Kcnh7/Fxyd4/Kcnc3/Cacna2d2/Trdn/Nlgn2/Dlg1	32
GO:0016358	dendrite development	24/526	294/23210	7.35282e-08	3.7622e-05	3.21749e-05	Mark1/Map2/Nck2/Sipa1l1/Dtnbp1/Mef2c/Klhl1/Csmd3/Asap1/Tiam1/Kalrn/Robo1/App/Tnik/Ptprd/Elavl4/Cux2/Prmt3/Nedd4/Fat3/Stau2/Nlgn2/Cdk5r1/Arf6	24
GO:0050773	regulation of dendrite development	19/526	191/23210	7.91723e-08	3.7622e-05	3.21749e-05	Mark1/Sipa1l1/Dtnbp1/Mef2c/Csmd3/Asap1/Tiam1/Kalrn/Robo1/Tnik/Ptprd/Elavl4/Cux2/Nedd4/Fat3/Stau2/Nlgn2/Cdk5r1/Arf6	19
GO:0051963	regulation of synapse assembly	15/526	119/23210	8.3337e-08	3.7622e-05	3.21749e-05	Sipa1l1/Flrt2/Mef2c/Slitrk1/Ptk2/App/Nrxn1/Ptprd/Epha7/Adgrl3/Cux2/Grid2/Stau2/Nlgn2/Arf6	15
GO:0042391	regulation of membrane potential	31/526	467/23210	1.12406e-07	4.56706e-05	3.90582e-05	Rgs7/Cacna1e/Atp1b1/Ank3/Kcnj2/Gabra6/Ryr2/Mef2c/Adra1a/Fgf14/Kcnma1/Kcnq3/Gabrr3/Grin2a/App/Adcyap1/Nrxn1/Ank2/Cacna2d1/Cux2/Cacna1c/Grid2/Nr3c2/Ndufs1/Kcnh7/Trdn/Nlgn2/Kcnk16/Chrna2/Dlg1/Npas4	31
GO:1902414	protein localization to cell junction	14/526	115/23210	3.4789e-07	0.000128498	0.000109893	Anks1b/Nectin3/Kalrn/Grin2a/Dlgap1/Nrxn1/Snap25/Tnik/Magi2/Dlg2/Stau2/Pclo/Nlgn2/Dlg1	14
GO:0099173	postsynapse organization	18/526	194/23210	4.9244e-07	0.000153906	0.000131623	Sipa1l1/Dtnbp1/Tiam1/Kalrn/Etv5/Grin2a/Nrxn1/Ptprd/Epha7/Cux2/Magi2/Grid2/Prmt3/Cadm1/Stau2/Nlgn2/Cdk5r1/Arf6	18
GO:0007215	glutamate receptor signaling pathway	12/526	93/23210	1.27522e-06	0.000345414	0.000295403	Mef2c/Tiam1/Shisa9/Kalrn/Grin2a/App/Nrxn1/Plcb1/Gria2/Grm3/Nlgn2/Cdk5r1	12
GO:0007626	locomotory behavior	20/526	254/23210	1.57675e-06	0.000374332	0.000320134	Cacna1e/Agtpbp1/Fgf14/Klhl1/Kcnma1/Oxr1/Lsamp/Kalrn/Etv5/Grin2a/App/Snap25/Calb1/Elavl4/Adgrl3/Cacna1c/Cxcl12/Hipk2/Dpp4/Nlgn2	20
GO:0099054	presynapse assembly	9/526	50/23210	1.61444e-06	0.000374332	0.000320134	Slitrk1/App/Nrxn1/Ptprd/Grid2/Cadm1/Pclo/Nlgn2/Arf6	9
GO:0099504	synaptic vesicle cycle	18/526	221/23210	3.24308e-06	0.000658832	0.000563443	Stxbp5/Syt1/Nrxn3/Dtnbp1/Adra1a/Fgf14/Nrxn1/Syt7/Stxbp1/Snap25/Magi2/Slc18a1/Nr3c2/Pclo/Cspg5/Nlgn2/Cdk5r1/Arf6	18
GO:0098742	cell-cell adhesion via plasma-membrane adhesion molecules	17/526	202/23210	3.90097e-06	0.000754745	0.000645469	Pcdh20/Slitrk1/Cdh9/Cdh10/Nectin3/Robo1/Nrxn1/Dsc3/Lrrc4c/Ptprd/Adgrl3/Magi2/Grid2/Cdh11/Cadm1/Atp2c1/Fat3	17
GO:0099003	vesicle-mediated transport in synapse	19/526	250/23210	4.80972e-06	0.000818518	0.000700008	Stxbp5/Syt1/Nrxn3/Dtnbp1/Adra1a/Fgf14/Nrxn1/Syt7/Stxbp1/Snap25/Magi2/Slc18a1/Nr3c2/Nedd4/Pclo/Cspg5/Nlgn2/Cdk5r1/Arf6	19
GO:0099560	synaptic membrane adhesion	7/526	31/23210	4.83847e-06	0.000818518	0.000700008	Slitrk1/Cdh9/Nrxn1/Lrrc4c/Ptprd/Magi2/Cadm1	7
GO:0099172	presynapse organization	9/526	57/23210	5.03641e-06	0.000818518	0.000700008	Slitrk1/App/Nrxn1/Ptprd/Grid2/Cadm1/Pclo/Nlgn2/Arf6	9
GO:0098693	regulation of synaptic vesicle cycle	14/526	144/23210	5.28652e-06	0.000826121	0.00070651	Stxbp5/Syt1/Nrxn3/Dtnbp1/Adra1a/Fgf14/Nrxn1/Syt7/Stxbp1/Magi2/Nr3c2/Cspg5/Nlgn2/Cdk5r1	14
GO:0006836	neurotransmitter transport	21/526	301/23210	5.9018e-06	0.000856394	0.0007324	Stxbp5/Syt1/Nrxn3/Dtnbp1/Mctp1/Mef2c/Adra1a/App/Adcyap1/Nrxn1/Syt7/Stxbp1/Snap25/Slc6a17/Sv2b/Slc18a1/Nr3c2/Pclo/Slc6a1/Kcnc3/Cspg5	21
GO:0007269	neurotransmitter secretion	16/526	189/23210	6.93533e-06	0.000939274	0.000803281	Stxbp5/Syt1/Nrxn3/Dtnbp1/Mctp1/Mef2c/Adra1a/App/Nrxn1/Syt7/Stxbp1/Snap25/Nr3c2/Pclo/Kcnc3/Cspg5	16
GO:0099643	signal release from synapse	16/526	189/23210	6.93533e-06	0.000939274	0.000803281	Stxbp5/Syt1/Nrxn3/Dtnbp1/Mctp1/Mef2c/Adra1a/App/Nrxn1/Syt7/Stxbp1/Snap25/Nr3c2/Pclo/Kcnc3/Cspg5	16
GO:0051966	regulation of synaptic transmission, glutamatergic	10/526	77/23210	9.23141e-06	0.0011721	0.0010024	Syt1/Dtnbp1/Mef2c/Kalrn/Adcyap1/Nrxn1/Stxbp1/Gria2/Grm3/Nlgn2	10
GO:0055117	regulation of cardiac muscle contraction	9/526	69/23210	2.49403e-05	0.00289521	0.00247603	Atp1b1/Kcnj2/Ryr2/Pde4d/Adra1a/Ank2/Pde4b/Cacna1c/Dlg1	9
GO:0071805	potassium ion transmembrane transport	15/526	191/23210	3.24098e-05	0.00345248	0.00295261	Rgs7/Slc9a2/Atp1b1/Ank3/Kcnj2/Kcnma1/Kcnv1/Kcnq3/Kcnj15/Ank2/Kcnip4/Kcnh7/Kcnc3/Kcnk16/Dlg1	15
GO:0099084	postsynaptic specialization organization	7/526	41/23210	3.4005e-05	0.00345406	0.00295396	Sipa1l1/Nrxn1/Ptprd/Grid2/Cadm1/Nlgn2/Arf6	7
GO:0043393	regulation of protein binding	17/526	240/23210	3.7146e-05	0.00360308	0.0030814	Map2/Dtnbp1/Mef2c/Stk3/Tiam1/Cblb/App/Stpg1/Hipk2/Spon1/Sorl1/Slpi/Aurka/Ufl1/Tgfbr1/Spag9/Arf6	17
GO:0008344	adult locomotory behavior	11/526	109/23210	3.78326e-05	0.00360308	0.0030814	Agtpbp1/Fgf14/Klhl1/Kcnma1/Oxr1/Kalrn/App/Cacna1c/Cxcl12/Hipk2/Nlgn2	11
GO:0010959	regulation of metal ion transport	24/526	421/23210	3.81325e-05	0.00360308	0.0030814	Rgs7/Atp1b1/Nkain2/Ank3/Atp2b1/Kcnj2/Prkd1/Ryr2/Pde4d/Fgf14/Adcyap1/Plcb1/Ank2/Pde4b/Cacna2d1/Kcnip4/Cacna1c/Cxcl12/Pth/Nedd4/Fxyd4/Nfatc3/Trdn/Dlg1	24
GO:0071248	cellular response to metal ion	13/526	152/23210	4.47313e-05	0.00413053	0.00353249	Syt1/Ank3/Mef2c/Grin2a/Nrxn1/Syt7/Rasal1/Tigar/Dlg2/Nfatc3/Cpne4/Alox15/Fbp1	13
GO:1990778	protein localization to cell periphery	21/526	348/23210	5.13689e-05	0.00438694	0.00375177	Atp1b1/Ank3/Nectin3/Kalrn/Grin2a/Nrxn1/Stxbp1/Snap25/Ank2/Tnik/Kcnip4/Magi2/Tmem150a/Dlg2/Fam126b/Csnk2a1/Map7/Stx8/Arf6/Mpp5/Dlg1	21
GO:0032409	regulation of transporter activity	18/526	272/23210	5.40385e-05	0.00448079	0.00383203	Atp1b1/Ank3/Ryr2/Pde4d/Mef2c/Fgf14/Shisa9/Grin2a/Nrxn1/Plcb1/Ank2/Pde4b/Cacna2d1/Nedd4/Fxyd4/Trdn/Nlgn2/Dlg1	18
GO:0003015	heart process	16/526	224/23210	5.6537e-05	0.00453295	0.00387665	Cacna1e/Atp1b1/Kcnj2/Ryr2/Pde4d/Adra1a/Ank2/Pde4b/Cacna2d1/Cacna1c/Edn2/Sgcz/Yap1/Cacna2d2/Trdn/Dlg1	16
GO:0030282	bone mineralization	11/526	116/23210	6.72427e-05	0.00505939	0.00432687	Atp2b1/Mef2c/Acvr2a/Snx10/Fgf23/Pth/Cer1/Fgr/Rflna/Alox15/Txlng	11
GO:0010842	retina layer formation	5/526	20/23210	6.85984e-05	0.00506755	0.00433384	Calb1/Hipk2/Fat3/Ptf1a/Fjx1	5
GO:0007254	JNK cascade	15/526	205/23210	7.2985e-05	0.00529532	0.00452864	Map4k4/Dtnbp1/Fgf14/Tnfrsf19/Ptk2/Stk3/Tiam1/App/Plcb1/Tnik/Ankrd6/Hipk2/Rasgrp1/Tlr4/Spag9	15
GO:0120163	negative regulation of cold-induced thermogenesis	7/526	47/23210	8.45991e-05	0.00586811	0.00501849	Nr1d1/Nova1/Rb1/Tlr4/Dock7/Lama4/Lnpep	7
GO:1905606	regulation of presynapse assembly	6/526	33/23210	8.66568e-05	0.00586811	0.00501849	Slitrk1/App/Nrxn1/Grid2/Nlgn2/Arf6	6
GO:1903115	regulation of actin filament-based movement	7/526	48/23210	9.71278e-05	0.0061661	0.00527334	Kcnj2/Ryr2/Pde4d/Ank2/Pde4b/Cacna1c/Dlg1	7
GO:0099068	postsynapse assembly	6/526	34/23210	0.000103226	0.00634745	0.00542843	Sipa1l1/Nrxn1/Ptprd/Magi2/Grid2/Nlgn2	6
GO:0106027	neuron projection organization	10/526	102/23210	0.00010825	0.00643766	0.00550558	Sipa1l1/Dtnbp1/Tiam1/Kalrn/Grin2a/App/Cux2/Prmt3/Stau2/Cdk5r1	10
GO:0086003	cardiac muscle cell contraction	8/526	66/23210	0.000119514	0.00674426	0.00576779	Kcnj2/Ryr2/Pde4d/Ank2/Pde4b/Cacna2d1/Cacna1c/Dlg1	8
GO:0010769	regulation of cell morphogenesis involved in differentiation	20/526	343/23210	0.000122747	0.00683121	0.00584215	Map2/Sipa1l1/Dtnbp1/Slitrk1/Ptk2/Tiam1/Kalrn/Robo1/Lrrc4c/Tnik/Ptprd/Epha7/Cux2/Cxcl12/Ist1/Nedd4/Stau2/Cspg5/Cdk5r1/Sema3g	20
GO:0035265	organ growth	15/526	215/23210	0.000124418	0.00683121	0.00584215	Col9a1/Prkar1a/Mef2c/Adra1a/Ptk2/Stk3/Cacna1c/Dipk2a/Tgfbr1/Cer1/Yap1/Cacna2d2/Lats1/Map7/Arid2	15
GO:0099175	regulation of postsynapse organization	11/526	125/23210	0.000132181	0.00707549	0.00605106	Sipa1l1/Dtnbp1/Tiam1/Kalrn/Nrxn1/Ptprd/Epha7/Cux2/Grid2/Stau2/Cdk5r1	11
GO:0001505	regulation of neurotransmitter levels	21/526	376/23210	0.000152485	0.00774432	0.00662305	Stxbp5/Syt1/Nrxn3/Agtpbp1/Dtnbp1/Mctp1/Mef2c/Adra1a/Grin2a/App/Nrxn1/Syt7/Stxbp1/Snap25/Slc18a1/Nr3c2/Tlr4/Pclo/Slc6a1/Kcnc3/Cspg5	21
GO:0055119	relaxation of cardiac muscle	4/526	13/23210	0.000158463	0.00794859	0.00679775	Atp1b1/Kcnj2/Pde4d/Pde4b	4
GO:0001662	behavioral fear response	7/526	52/23210	0.000163234	0.0080269	0.00686473	Cacna1e/Mef2c/Morc1/Kalrn/Adcyap1/Dpp4/Eif4e	7
GO:0099174	regulation of presynapse organization	6/526	37/23210	0.000168462	0.00814835	0.00696858	Slitrk1/App/Nrxn1/Grid2/Nlgn2/Arf6	6
GO:0002209	behavioral defense response	7/526	53/23210	0.000184444	0.00881641	0.00753992	Cacna1e/Mef2c/Morc1/Kalrn/Adcyap1/Dpp4/Eif4e	7
GO:0045860	positive regulation of protein kinase activity	24/526	471/23210	0.000212888	0.00950509	0.00812889	Ccnyl1/Map4k4/Adra1a/Pibf1/Ptk2/Stk3/Tiam1/Robo1/Adcyap1/Nrxn1/Slk/Rap2b/Tnik/Pdgfd/Rasgrp1/Tgfbr1/Tlr4/Edn2/Ccnd1/Vegfc/Cdk5r1/Spag9/Dlg1/Map3k2	24
GO:0099151	regulation of postsynaptic density assembly	4/526	14/23210	0.000217883	0.00957542	0.00818904	Sipa1l1/Nrxn1/Ptprd/Grid2	4
GO:0072659	protein localization to plasma membrane	17/526	279/23210	0.000232722	0.00966083	0.00826208	Atp1b1/Ank3/Nectin3/Kalrn/Nrxn1/Stxbp1/Ank2/Tnik/Kcnip4/Tmem150a/Fam126b/Csnk2a1/Map7/Stx8/Arf6/Mpp5/Dlg1	17
GO:0051961	negative regulation of nervous system development	20/526	360/23210	0.00023302	0.00966083	0.00826208	Map4k4/Pbx1/Map2/Arhgef15/Nr1d1/Dtnbp1/Ptk2/Asap1/App/Adcyap1/Epha7/Cntn4/Sorl1/Ntm/Fat3/Eif4e/Paqr3/Cdk5r1/Arf6/Sema3g	20

### Sheet: Cluster 3
Enriched gene ontology terms associated with cluster 3
GO term ID	Description	GeneRatio	BgRatio	pvalue	p.adjust	qvalue	geneID	Count
GO:0006813	potassium ion transport	20/476	234/23210	8.83753e-08	0.000176725	0.000157934	Kcnk2/Dpp10/Akap7/Kcnk10/Akap6/Slc24a4/Kcnq3/Kcnk12/Nedd4l/Kcnn2/Ptger3/Ank2/Kcnab2/Kcnd2/Kcnk1/Oxsr1/Plcb4/Nppa/Ank3/Kcnk16	20
GO:0071805	potassium ion transmembrane transport	18/476	191/23210	8.97082e-08	0.000176725	0.000157934	Kcnk2/Dpp10/Akap7/Kcnk10/Akap6/Kcnq3/Kcnk12/Nedd4l/Kcnn2/Ptger3/Ank2/Kcnab2/Kcnd2/Kcnk1/Oxsr1/Nppa/Ank3/Kcnk16	18
GO:0050808	synapse organization	28/476	451/23210	2.39984e-07	0.000315179	0.000281665	Lrrtm3/Fyn/Camk2b/Gphn/Dgkb/Ctnnd2/Pdgfb/Ptk2/Il1rap/Lrrc4c/Rapgef4/Syndig1/Nlgn1/Ptprd/Lingo2/Gabra2/Cttnbp2/Grid2/Gpm6a/Sorbs2/Cadm1/Cask/Zfp804a/Cdc42/Nrp1/Myo5a/Ank3/Homer1	28
GO:0031346	positive regulation of cell projection organization	28/476	466/23210	4.64504e-07	0.000378638	0.000338377	Fyn/Nav3/Syt1/Camk2b/Map1b/Map3k13/Il1rap/Robo1/Nedd4l/Myo3b/Mir124a-2/Stmn2/Nlgn1/Lrrc7/Ptprd/Auts2/Gpm6a/Cask/Zfp804a/Lpar3/Cdc42/Plxna4/Fzd4/Ikbkb/Nrp1/Rab21/Rnf157/Sphk1	28
GO:0007157	heterophilic cell-cell adhesion via plasma membrane cell adhesion molecules	9/476	48/23210	4.90735e-07	0.000378638	0.000338377	Tenm2/Alcam/Nectin3/Nlgn1/Fat4/Ptprd/Grid2/Tenm4/Cadm1	9
GO:0099173	postsynapse organization	17/476	194/23210	5.76606e-07	0.000378638	0.000338377	Fyn/Camk2b/Gphn/Dgkb/Ctnnd2/Il1rap/Rapgef4/Nlgn1/Ptprd/Grid2/Sorbs2/Cadm1/Cask/Zfp804a/Cdc42/Nrp1/Homer1	17
GO:0042391	regulation of membrane potential	27/476	467/23210	1.55814e-06	0.000767383	0.000685786	Kcnk2/Cacna1e/Akap7/Kcnk10/Akap6/Fgf14/Kcnq3/Kcnk12/Nedd4l/Kcnn2/Bad/Rapgef4/Ank2/Nlgn1/Gabra2/Kcnd2/Grid2/Gabrg3/Kcnk1/Nppa/Prx/Ank3/Cartpt/Kcnk16/Abat/Popdc2/Igsf11	27
GO:0010976	positive regulation of neuron projection development	23/476	362/23210	1.9464e-06	0.00085209	0.000761486	Fyn/Syt1/Camk2b/Map1b/Map3k13/Il1rap/Robo1/Nedd4l/Mir124a-2/Stmn2/Nlgn1/Lrrc7/Ptprd/Cask/Zfp804a/Lpar3/Plxna4/Fzd4/Ikbkb/Nrp1/Rab21/Rnf157/Sphk1	23
GO:0050807	regulation of synapse organization	19/476	266/23210	2.81947e-06	0.00100988	0.000902499	Lrrtm3/Fyn/Camk2b/Dgkb/Ptk2/Il1rap/Rapgef4/Syndig1/Nlgn1/Ptprd/Lingo2/Cttnbp2/Grid2/Gpm6a/Sorbs2/Cask/Zfp804a/Cdc42/Homer1	19
GO:0032409	regulation of transporter activity	19/476	272/23210	3.9056e-06	0.00128234	0.00114598	Akap7/Akap6/Fgf14/Nedd4l/Ank2/Nlgn1/Asph/Oxsr1/Cttnbp2nl/Nppa/Ikbkb/Myo5a/Stac/Ank3/Dapk1/Homer1/Ppif/Ndfip2/Ndfip1	19
GO:0050803	regulation of synapse structure or activity	19/476	276/23210	4.82657e-06	0.00135833	0.0012139	Lrrtm3/Fyn/Camk2b/Dgkb/Ptk2/Il1rap/Rapgef4/Syndig1/Nlgn1/Ptprd/Lingo2/Cttnbp2/Grid2/Gpm6a/Sorbs2/Cask/Zfp804a/Cdc42/Homer1	19
GO:0048511	rhythmic process	19/476	291/23210	1.02901e-05	0.00214453	0.0019165	Hlf/Adcy1/Klf9/Schip1/Ptger3/Nlgn1/Noct/Mapk10/Kcnd2/Mttp/Lepr/Gpr157/Nmu/Cbx3/Prok2/Fzd4/Egr2/Cartpt/Klf10	19
GO:0099175	regulation of postsynapse organization	12/476	125/23210	1.04559e-05	0.00214453	0.0019165	Fyn/Camk2b/Dgkb/Il1rap/Rapgef4/Nlgn1/Ptprd/Grid2/Sorbs2/Cask/Zfp804a/Homer1	12
GO:0016358	dendrite development	19/476	294/23210	1.18932e-05	0.00223138	0.00199412	Fyn/Camk2b/Map1b/Plk2/Ctnnd2/Il1rap/Robo1/Arid1b/Nedd4l/Rapgef4/Nlgn1/Ptprd/Cask/Celsr2/Cdc42/Nrp1/Rab21/Klhl1/Spire1	19
GO:0060560	developmental growth involved in morphogenesis	18/476	270/23210	1.32345e-05	0.00226713	0.00202606	Raph1/Syt1/Map1b/Map3k13/Robo1/Nedd4l/Sema6d/Mir124a-2/Auts2/Cadm1/Csf1/Lpar3/Smo/Plxna4/Nrp1/Ryk/Rab21/Rnf157	18
GO:0048588	developmental cell growth	17/476	260/23210	2.9315e-05	0.00462005	0.00412879	Raph1/Syt1/Akap6/Map1b/Map3k13/Nedd4l/Sema6d/Mir124a-2/Auts2/Sorbs2/Lpar3/Smo/Plxna4/Nrp1/Ryk/Rab21/Rnf157	17
GO:0034329	cell junction assembly	21/476	376/23210	3.73905e-05	0.00545624	0.00487607	Lrrtm3/Ctnnd2/Pdgfb/Ptk2/Il1rap/Nedd4l/Syndig1/Nlgn1/Tesk2/Ptprd/Lingo2/Gabra2/Grid2/Gpm6a/Cadm1/Macf1/Ikbkb/Dlc1/Cdh3/Nrp1/Mmp14	21
GO:0007622	rhythmic behavior	8/476	63/23210	4.25171e-05	0.00598277	0.00534661	Ptger3/Nlgn1/Mapk10/Kcnd2/Lepr/Gpr157/Nmu/Egr2	8

### Sheet: Cluster 4
Enriched gene ontology terms associated with cluster 4
GO term ID	Description	GeneRatio	BgRatio	pvalue	p.adjust	qvalue	geneID	Count
GO:0042391	regulation of membrane potential	23/350	467/23210	7.91027e-07	0.0020674	0.00186354	Pid1/Kcnh1/Rims1/Rgs7bp/Atxn1/Kcnma1/Ptk2b/Scn8a/Igsf11/Grin2a/Slc8a1/Nrxn1/Nedd4l/Src/Cacnb4/Nlgn1/Mul1/Gabrb1/Ptn/Grin2b/Foxp1/Ndufs1/Drd1	23
GO:0097120	receptor localization to synapse	9/350	71/23210	1.19056e-06	0.0020674	0.00186354	Gpc6/Kalrn/Nrxn1/Nlgn1/Mapk10/Kif5c/Lrrc7/Stx7/Synj2bp	9
GO:0031346	positive regulation of cell projection organization	22/350	466/23210	2.74622e-06	0.00222751	0.00200785	Rims1/Nav3/Ptk2b/Kalrn/Efna5/Nedd4l/Dcc/Mark2/Neurl1a/Src/Camk1d/Plppr5/Nlgn1/Mul1/Auts2/Fbxw8/Ptn/Lrrc7/Kdm1a/Plxna4/Rac2/Cpne5	22
GO:2000310	regulation of NMDA receptor activity	6/350	28/23210	3.20689e-06	0.00222751	0.00200785	Dapk1/Rasgrf2/Ptk2b/Grin2a/Nrxn1/Nlgn1	6
GO:0035235	ionotropic glutamate receptor signaling pathway	8/350	64/23210	5.2376e-06	0.0030317	0.00273274	Dapk1/Rasgrf2/Ptk2b/Kalrn/Grin2a/Nrxn1/Nlgn1/Grin2b	8
GO:0045666	positive regulation of neuron differentiation	21/350	461/23210	8.0078e-06	0.0030717	0.0027688	Rims1/Ptk2b/Kalrn/Efna5/Nedd4l/Dcc/Mark2/Neurl1a/Camk1d/Plppr5/Nlgn1/Mul1/Fbxw8/Ptn/Tcf12/Lrrc7/Kdm4c/Kdm1a/Plxna4/Cpne5/Dkk1	21
GO:0045055	regulated exocytosis	15/350	256/23210	8.87192e-06	0.0030717	0.0027688	Kcnh1/Rims1/Plek/Prkca/Erc2/Cacnb4/Syt13/Ncs1/Nlgn1/Rab11fip5/Syn2/Arhgap17/Syngr2/Drd1/Rac2	15
GO:0140029	exocytic process	17/350	323/23210	9.35846e-06	0.0030717	0.0027688	Kcnh1/Rims1/Plek/Prkca/Erc2/Nrxn1/Exoc6/Cacnb4/Syt13/Ncs1/Nlgn1/Rab11fip5/Syn2/Arhgap17/Syngr2/Drd1/Rac2	17
GO:0099500	vesicle fusion to plasma membrane	17/350	324/23210	9.7433e-06	0.0030717	0.0027688	Kcnh1/Rims1/Plek/Prkca/Erc2/Nrxn1/Exoc6/Cacnb4/Syt13/Ncs1/Nlgn1/Rab11fip5/Syn2/Arhgap17/Syngr2/Drd1/Rac2	17
GO:0010976	positive regulation of neuron projection development	18/350	362/23210	1.11239e-05	0.0030717	0.0027688	Rims1/Ptk2b/Kalrn/Efna5/Nedd4l/Dcc/Mark2/Neurl1a/Camk1d/Plppr5/Nlgn1/Mul1/Fbxw8/Ptn/Lrrc7/Kdm1a/Plxna4/Cpne5	18
GO:0048284	organelle fusion	20/350	446/23210	1.65118e-05	0.00387593	0.00349372	Kcnh1/Rims1/Plek/Prkca/Stxbp6/Erc2/Nrxn1/Exoc6/Cacnb4/Syt13/Ncs1/Nlgn1/Mul1/Rab11fip5/Syn2/Arhgap17/Stx7/Syngr2/Drd1/Rac2	20
GO:2000463	positive regulation of excitatory postsynaptic potential	6/350	37/23210	1.76503e-05	0.00387593	0.00349372	Rims1/Ptk2b/Igsf11/Grin2a/Nrxn1/Nlgn1	6
GO:0034765	regulation of ion transmembrane transport	20/350	478/23210	4.39454e-05	0.0070645	0.00636787	Kcnh1/Prkca/Dapk1/Rasgrf2/Kcnma1/Ptk2b/Scn8a/Grin2a/Slc8a1/Nrxn1/Nedd4l/Diaph1/Cacnb4/Nlgn1/Asph/Kcnip4/Ubash3b/Stac/Slc36a2/Drd1	20
GO:0007612	learning	11/350	171/23210	6.04581e-05	0.00830242	0.00748372	Tafa2/Atxn1/Kalrn/Grin2a/Nrxn1/Ptn/Grin2b/Ptgs1/Meis2/Drd1/Dkk1	11
GO:0050808	synapse organization	19/350	451/23210	6.21546e-05	0.00830242	0.00748372	Prkca/Kalrn/Grin2a/Thbs2/Cript/Efna5/Nrxn1/Neurl1a/Lrrc4c/Cacnb4/Nlgn1/Epha5/Sdk1/Ptn/Grin2b/Kirrel3/Als2/Drd1/Dkk1	19

### Sheet: Cluster 5
Enriched gene ontology terms associated with cluster 5
GO term ID	Description	GeneRatio	BgRatio	pvalue	p.adjust	qvalue	geneID	Count
GO:0042391	regulation of membrane potential	30/526	467/23210	3.63183e-07	0.000940977	0.000781277	Rgs7/Cacna1e/Kcnt2/Kcnc2/Akap7/Asic2/Baiap2/Ryr2/Cacna1d/Kcnma1/Rims2/Grin2a/Prkce/Nedd4l/Scn1a/Pex5l/Ppp3ca/Atp1a1/Gabrb1/Ptn/Grm7/Cacna1c/Ntrk3/Gabrb3/Kcnh1/Kcnk3/Kcna1/Kcnn4/Chrna6/Drd1	30
GO:0019216	regulation of lipid metabolic process	24/526	338/23210	9.44035e-07	0.000940977	0.000781277	Pla2g4a/Nr1d1/Apoh/Thra/Id2/Pde8b/Kcnma1/Abcd2/Prkce/Pdk1/Ccn1/Atp1a1/Ccl19/Scarb1/Dkk3/Sorl1/Fgf2/Cdc42/Rarres2/Tysnd1/Igf1/Cyp27b1/Pik3r1/Snai2	24
GO:0019933	cAMP-mediated signaling	20/526	246/23210	9.57771e-07	0.000940977	0.000781277	Adgrb3/Adgrg6/Arrdc3/Pde4d/Cacna1d/Rims2/Adcy5/Adgrl2/Pex5l/Prkacb/Ece1/Adgrb2/Pde4b/Gnai1/Adgrd1/Grm7/Pde4a/Insl3/Drd1/Adcy2	20
GO:0016358	dendrite development	22/526	294/23210	1.12516e-06	0.000940977	0.000781277	Adgrb3/Srcin1/Camk2b/Baiap2/Klhl1/Farp1/Asap1/Arc/Ptprs/Nedd4l/Ppp3ca/Dclk1/Ptprd/Sema3a/Cux1/Ezh2/Ptn/Trak1/Fat3/Cdc42/Fbxw8/Rtn4ip1	22
GO:0070838	divalent metal ion transport	29/526	469/23210	1.23342e-06	0.000940977	0.000781277	Cacna1e/Slc39a10/Nos1ap/Mcu/Camk2b/Pde4d/Ryr2/Cacna1d/Cacna2d3/Grin2a/Prkce/Slc24a5/Plcb1/Ppp3ca/Slc24a2/Ccl19/Pde4b/Cacna1c/Fam155a/Thy1/Fgf2/Orai2/Kcnn4/Atg5/Igf1/Cyp27b1/Nipal4/Drd1/Selenok	29
GO:0072511	divalent inorganic cation transport	29/526	472/23210	1.40127e-06	0.000940977	0.000781277	Cacna1e/Slc39a10/Nos1ap/Mcu/Camk2b/Pde4d/Ryr2/Cacna1d/Cacna2d3/Grin2a/Prkce/Slc24a5/Plcb1/Ppp3ca/Slc24a2/Ccl19/Pde4b/Cacna1c/Fam155a/Thy1/Fgf2/Orai2/Kcnn4/Atg5/Igf1/Cyp27b1/Nipal4/Drd1/Selenok	29
GO:0006816	calcium ion transport	27/526	423/23210	1.5791e-06	0.000940977	0.000781277	Cacna1e/Nos1ap/Mcu/Camk2b/Pde4d/Ryr2/Cacna1d/Cacna2d3/Grin2a/Prkce/Slc24a5/Plcb1/Ppp3ca/Slc24a2/Ccl19/Pde4b/Cacna1c/Fam155a/Thy1/Fgf2/Orai2/Kcnn4/Atg5/Igf1/Cyp27b1/Drd1/Selenok	27
GO:0043949	regulation of cAMP-mediated signaling	19/526	234/23210	1.81933e-06	0.000940977	0.000781277	Adgrb3/Adgrg6/Arrdc3/Pde4d/Cacna1d/Adcy5/Adgrl2/Pex5l/Prkacb/Ece1/Adgrb2/Pde4b/Gnai1/Adgrd1/Grm7/Pde4a/Insl3/Drd1/Adcy2	19
GO:0019935	cyclic-nucleotide-mediated signaling	22/526	304/23210	1.9572e-06	0.000940977	0.000781277	Adgrb3/Adgrg6/Kcnc2/Arrdc3/Pde4d/Cacna1d/Rims2/Adcy5/Adgrl2/Pex5l/Prkacb/Ece1/Adgrb2/Pde4b/Gnai1/Adgrd1/Grm7/Pde4a/Prkar2a/Insl3/Drd1/Adcy2	22
GO:0097720	calcineurin-mediated signaling	9/526	52/23210	2.27727e-06	0.000985374	0.000818138	Nr5a2/Fhl2/Ppp3r1/Ppp3ca/Adgrb2/Camta1/Sppl3/Igf1/Rcan2	9
GO:0010721	negative regulation of cell development	25/526	387/23210	3.10716e-06	0.00106574	0.000884862	Nr1d1/Id2/Spock1/Dmtn/Asap1/Ptprs/Olfm1/Ppp3ca/Fbxw7/Cdk5rap2/Brinp1/Sema3a/Rbpj/Ptn/Xylt1/Ntrk3/Sorl1/Thy1/Ntm/Lingo1/Fat3/Sox2/Sirt2/Igf1/Bag5	25
GO:0050807	regulation of synapse organization	20/526	266/23210	3.20087e-06	0.00106574	0.000884862	Adgrb3/Asic2/Srcin1/Camk2b/Baiap2/Farp1/Arc/Ptprs/Thbs2/Zfp804a/Adgrl2/Ptprd/Adgrb2/Magi2/Ptn/Cttnbp2/Ntrk3/Nectin1/Cdc42/Lrrtm2	20
GO:0034765	regulation of ion transmembrane transport	28/526	478/23210	5.28158e-06	0.00161073	0.00133736	Rgs7/Cacna1e/Nos1ap/Kcnq5/Kcnc2/Akap7/Asic2/Pde4d/Ryr2/Cacna1d/Cacna2d3/Kcnma1/Arc/Kcnj6/Grin2a/Prkce/Nedd4l/Scn1a/Plcb1/Pde4b/Rph3a/Cacna1c/Thy1/Kcnh1/Kcna1/Cnksr3/Atg5/Drd1	28
GO:0050803	regulation of synapse structure or activity	20/526	276/23210	5.58376e-06	0.00161073	0.00133736	Adgrb3/Asic2/Srcin1/Camk2b/Baiap2/Farp1/Arc/Ptprs/Thbs2/Zfp804a/Adgrl2/Ptprd/Adgrb2/Magi2/Ptn/Cttnbp2/Ntrk3/Nectin1/Cdc42/Lrrtm2	20
GO:0010769	regulation of cell morphogenesis involved in differentiation	22/526	343/23210	1.3481e-05	0.00277773	0.0023063	Adgrb3/Srcin1/Camk2b/Baiap2/Dmtn/Arc/Ptprs/Nedd4l/Olfm1/Ppp3ca/Ptprd/Sema3a/Cux1/Ntrk3/Twf2/Trak1/Thy1/Fbxw8/Zswim4/Nedd9/Nefm/Wdr36	22
GO:0050808	synapse organization	26/526	451/23210	1.50731e-05	0.00296461	0.00246146	Adgrb3/Asic2/Srcin1/Camk2b/Baiap2/Farp1/Arc/Grin2a/Ptprs/Thbs2/Zfp804a/Adgrl2/Ptprd/Adgrb2/Rph3a/Magi2/Ptn/Pdzrn3/Cttnbp2/Ntrk3/Gabrb3/Bsn/Nectin1/Cdc42/Drd1/Lrrtm2	26
GO:0099173	postsynapse organization	15/526	194/23210	3.88334e-05	0.00622341	0.00516719	Srcin1/Camk2b/Baiap2/Farp1/Arc/Grin2a/Ptprs/Zfp804a/Ptprd/Rph3a/Magi2/Ptn/Ntrk3/Cdc42/Lrrtm2	15
GO:0045761	regulation of adenylate cyclase activity	16/526	219/23210	4.31322e-05	0.00638768	0.00530358	Adgrb3/Adgrg6/Arrdc3/Cacna1d/Adcy5/Adgrl2/Prkacb/Adgrb2/Pde4b/Gnai1/Adgrd1/Grm7/Cacna1c/Insl3/Drd1/Adcy2	16
GO:0050673	epithelial cell proliferation	24/526	425/23210	4.42872e-05	0.00638768	0.00530358	Cd34/Cdc73/Akt3/Ptprk/Nr1d1/Apoh/Id2/Mtss1/Ptprm/Btrc/Klf9/Sulf2/Scarb1/Ptn/Pdcl3/Ift52/Cebpb/Sox2/Fgf2/Cdc42/Igf1/Adk/Snai2/Ift57	24
GO:1901888	regulation of cell junction assembly	15/526	200/23210	5.51189e-05	0.0074531	0.00618818	Adgrb3/Asic2/Farp1/Dmtn/Ptprs/Thbs2/Nedd4l/Adgrl2/Ptprd/Adgrb2/Ntrk3/Thy1/Nectin1/Snai2/Lrrtm2	15
GO:0007416	synapse assembly	14/526	180/23210	6.54968e-05	0.00833543	0.00692076	Adgrb3/Asic2/Farp1/Ptprs/Thbs2/Adgrl2/Ptprd/Adgrb2/Magi2/Ntrk3/Gabrb3/Bsn/Nectin1/Lrrtm2	14
GO:0031279	regulation of cyclase activity	16/526	229/23210	7.34802e-05	0.00883192	0.00733298	Adgrb3/Adgrg6/Arrdc3/Cacna1d/Adcy5/Adgrl2/Prkacb/Adgrb2/Pde4b/Gnai1/Adgrd1/Grm7/Cacna1c/Insl3/Drd1/Adcy2	16
GO:0051963	regulation of synapse assembly	11/526	119/23210	8.48662e-05	0.00975378	0.00809839	Adgrb3/Asic2/Farp1/Ptprs/Thbs2/Adgrl2/Ptprd/Adgrb2/Ntrk3/Nectin1/Lrrtm2	11

### Sheet: Cluster 6
Enriched gene ontology terms associated with cluster 6
GO term ID	Description	GeneRatio	BgRatio	pvalue	p.adjust	qvalue	geneID	Count
GO:0050808	synapse organization	41/568	451/23210	5.89177e-13	2.49399e-09	2.19422e-09	Actr3/Nfasc/Utrn/Zfp365/Dlg4/Sdk2/Nrxn3/Nrcam/Homer1/Slitrk5/Slitrk1/Arc/Cdh9/Lrrk2/Adgrb1/Etv5/Gap43/Grin2a/Cdh2/Dab2ip/Nlgn1/Adgrl2/Ptprd/Epha7/Pclo/Sez6l/Grid2/Lhfpl4/Gabrb3/Ntrk3/Grm5/Sorbs2/Fcgr2b/Lrrc4c/Rheb/Ghrl/Pak1/Unc13c/Clstn2/Gabrg2/Lrrtm2	41
GO:0099173	postsynapse organization	23/568	194/23210	4.72091e-10	8.86682e-07	7.80106e-07	Actr3/Zfp365/Dlg4/Nrcam/Homer1/Arc/Lrrk2/Adgrb1/Etv5/Gap43/Grin2a/Cdh2/Nlgn1/Ptprd/Epha7/Grid2/Lhfpl4/Ntrk3/Sorbs2/Fcgr2b/Rheb/Ghrl/Lrrtm2	23
GO:0007416	synapse assembly	22/568	180/23210	6.28407e-10	8.86682e-07	7.80106e-07	Actr3/Sdk2/Nrxn3/Slitrk5/Slitrk1/Cdh9/Adgrb1/Gap43/Cdh2/Nlgn1/Adgrl2/Ptprd/Epha7/Pclo/Grid2/Lhfpl4/Gabrb3/Ntrk3/Ghrl/Clstn2/Gabrg2/Lrrtm2	22
GO:0050807	regulation of synapse organization	25/568	266/23210	1.07402e-08	9.37559e-06	8.24869e-06	Actr3/Nrcam/Homer1/Slitrk5/Slitrk1/Arc/Lrrk2/Adgrb1/Etv5/Gap43/Cdh2/Dab2ip/Nlgn1/Adgrl2/Ptprd/Epha7/Grid2/Lhfpl4/Ntrk3/Sorbs2/Fcgr2b/Rheb/Ghrl/Clstn2/Lrrtm2	25
GO:0099175	regulation of postsynapse organization	17/568	125/23210	1.10744e-08	9.37559e-06	8.24869e-06	Actr3/Nrcam/Homer1/Arc/Lrrk2/Gap43/Cdh2/Nlgn1/Ptprd/Epha7/Grid2/Ntrk3/Sorbs2/Fcgr2b/Rheb/Ghrl/Lrrtm2	17
GO:0050803	regulation of synapse structure or activity	25/568	276/23210	2.24756e-08	1.58566e-05	1.39507e-05	Actr3/Nrcam/Homer1/Slitrk5/Slitrk1/Arc/Lrrk2/Adgrb1/Etv5/Gap43/Cdh2/Dab2ip/Nlgn1/Adgrl2/Ptprd/Epha7/Grid2/Lhfpl4/Ntrk3/Sorbs2/Fcgr2b/Rheb/Ghrl/Clstn2/Lrrtm2	25
GO:0034329	cell junction assembly	29/568	376/23210	6.07719e-08	3.67496e-05	3.23325e-05	Actr3/Nfasc/Ptprk/Sdk2/Nrxn3/Slitrk5/Slitrk1/Cdh6/Cdh9/Adgrb1/Phldb2/Gap43/Cdh2/Nlgn1/Adgrl2/Ptprd/Epha7/Pclo/Fscn1/Grid2/Lhfpl4/Gabrb3/Ntrk3/Cdh5/Ghrl/Dlc1/Clstn2/Gabrg2/Lrrtm2	29
GO:0051963	regulation of synapse assembly	15/568	119/23210	2.23917e-07	0.00011848	0.000104239	Actr3/Slitrk5/Slitrk1/Adgrb1/Gap43/Nlgn1/Adgrl2/Ptprd/Epha7/Grid2/Lhfpl4/Ntrk3/Ghrl/Clstn2/Lrrtm2	15
GO:0035249	synaptic transmission, glutamatergic	14/568	105/23210	2.80222e-07	0.000131798	0.000115956	Homer1/Lrrk2/Cdh2/Stxbp1/Nlgn1/Grid2/Grm7/Grm5/Clcn3/Gria2/Grm3/Pak1/Unc13c/Grm4	14
GO:0007269	neurotransmitter secretion	18/568	189/23210	1.01144e-06	0.000356785	0.000313901	Kcnh1/Rims1/Nrxn3/Ptprn2/Nrn1/Cadps/Erc2/Adra1a/Lrrk2/Stxbp1/Nlgn1/Kcnc4/Pclo/Grm7/Pak1/Prkcb/Unc13c/Grm4	18
GO:0099643	signal release from synapse	18/568	189/23210	1.01144e-06	0.000356785	0.000313901	Kcnh1/Rims1/Nrxn3/Ptprn2/Nrn1/Cadps/Erc2/Adra1a/Lrrk2/Stxbp1/Nlgn1/Kcnc4/Pclo/Grm7/Pak1/Prkcb/Unc13c/Grm4	18
GO:0006836	neurotransmitter transport	23/568	301/23210	1.66055e-06	0.000509802	0.000448526	Kcnh1/Rims1/Nrxn3/Ptprn2/Nrn1/Cadps/Erc2/Adra1a/Lrrk2/Stxbp1/Nlgn1/Kcnc4/Pclo/Grm7/Sv2b/Slc6a13/Slc6a5/Pak1/Prkcb/Unc13c/Edn1/Grm4/Slc38a5	23
GO:0007216	G protein-coupled glutamate receptor signaling pathway	6/568	17/23210	2.0577e-06	0.000580683	0.000510887	Homer1/Dagla/Grm7/Grm5/Grm3/Grm4	6
GO:0010721	negative regulation of cell development	26/568	387/23210	3.89094e-06	0.000926659	0.000815278	Actr3/Zfp365/Nr1d1/Isl1/Mylip/Ptprg/Nrg3/Zhx2/Sema5a/Asap1/Lrrk2/Olfm1/Nlgn1/Dab1/Epha7/Foxp1/Ntrk3/Sorl1/Lingo1/Arhgef2/Wee2/Cntn4/Sirt2/Pak1/Ntm/Ednrb	26
GO:0099003	vesicle-mediated transport in synapse	20/568	250/23210	3.94043e-06	0.000926659	0.000815278	Kcnh1/Rims1/Nrxn3/Nrn1/Cadps/Erc2/Adra1a/Arc/Lrrk2/Cdh2/Stxbp1/Nlgn1/Pclo/Grm7/Clcn3/Sirt2/Sh3gl3/Prkcb/Unc13c/Grm4	20
GO:0042391	regulation of membrane potential	29/568	467/23210	5.11413e-06	0.00113937	0.00100243	Nfasc/Kcnh1/Rims1/Dlg4/Nrcam/Ryr2/Adra1a/Kcnq3/Scn8a/Lrrk2/Grin2a/Adrb1/Kcnh7/Chrm5/Nlgn1/Kcnc4/Atp1a1/Ank2/Grid2/Kcnd2/Foxp1/Grm7/Gabrb3/Ntrk3/Ghrl/Pak1/Bnip3/Gabrg2/Edn1	29
GO:0099504	synaptic vesicle cycle	18/568	221/23210	9.29504e-06	0.00188572	0.00165907	Kcnh1/Rims1/Nrxn3/Nrn1/Cadps/Erc2/Adra1a/Lrrk2/Cdh2/Stxbp1/Nlgn1/Pclo/Grm7/Clcn3/Sh3gl3/Prkcb/Unc13c/Grm4	18
GO:0098742	cell-cell adhesion via plasma-membrane adhesion molecules	17/568	202/23210	1.06678e-05	0.00191112	0.00168141	Sdk2/Nrcam/Slitrk1/Cdh6/Cdh9/Dsc3/Cdh2/Ptprt/Nlgn1/Dab1/Ptprd/Grid2/Tenm4/Myadm/Cdh5/Lrrc4c/Clstn2	17
GO:0099068	postsynapse assembly	7/568	34/23210	1.53479e-05	0.00249875	0.00219841	Gap43/Cdh2/Nlgn1/Ptprd/Grid2/Ntrk3/Lrrtm2	7
GO:0055013	cardiac muscle cell development	11/568	100/23210	3.38983e-05	0.00494798	0.00435325	Hnrnpu/Adra1a/Fhod3/Adrb1/Atg7/Foxp1/Sorbs2/Sgcb/Myo18b/Pak1/Edn1	11
GO:0098698	postsynaptic specialization assembly	6/568	28/23210	4.98084e-05	0.00680125	0.00598377	Gap43/Nlgn1/Ptprd/Grid2/Ntrk3/Lrrtm2	6
GO:0099084	postsynaptic specialization organization	7/568	41/23210	5.53053e-05	0.00705364	0.00620582	Gap43/Cdh2/Nlgn1/Ptprd/Grid2/Ntrk3/Lrrtm2	7
GO:0099150	regulation of postsynaptic specialization assembly	5/568	18/23210	5.67336e-05	0.00705364	0.00620582	Gap43/Ptprd/Grid2/Ntrk3/Lrrtm2	5
GO:0150052	regulation of postsynapse assembly	5/568	18/23210	5.67336e-05	0.00705364	0.00620582	Gap43/Ptprd/Grid2/Ntrk3/Lrrtm2	5
GO:0001505	regulation of neurotransmitter levels	23/568	376/23210	6.02771e-05	0.00708758	0.00623568	Kcnh1/Rims1/Nrxn3/Ptprn2/Nrn1/Cadps/Erc2/Adra1a/Dpys/Lrrk2/Grin2a/Dagla/Stxbp1/Nlgn1/Kcnc4/Pclo/Grm7/Slc6a5/Pak1/Prkcb/Unc13c/Aldh6a1/Grm4	23
GO:0019226	transmission of nerve impulse	10/568	89/23210	6.3924e-05	0.00719366	0.00632901	Nfasc/Nrcam/Scn8a/Chrm5/Kcnc4/Kcnd2/Grm7/Ntrk3/Ghrl/Pak1	10
GO:0099541	trans-synaptic signaling by lipid	4/568	10/23210	6.62775e-05	0.00719366	0.00632901	Dagla/Plcb1/Grm5/Pak1	4
GO:0099542	trans-synaptic signaling by endocannabinoid	4/568	10/23210	6.62775e-05	0.00719366	0.00632901	Dagla/Plcb1/Grm5/Pak1	4
GO:1905874	regulation of postsynaptic density organization	5/568	19/23210	7.54503e-05	0.00798453	0.00702482	Cdh2/Ptprd/Grid2/Ntrk3/Lrrtm2	5
