## Supplementary Table 3 for "Prolonged epigenetic and synaptic plasticity alterations following single exposure to a psychedelic in mice"

### Sheet: Cluster 1
Enriched transcription factor binding motifs associated with cluster 1
Motif Name	Consensus	P-value	Log P-value	q-value (Benjamini)	# of Target Sequences with Motif(of 851)	% of Target Sequences with Motif	# of Background Sequences with Motif(of 48421)	% of Background Sequences with Motif
Rfx2(HTH)/LoVo-RFX2-ChIP-Seq(GSE49402)/Homer	GTTGCCATGGCAACM	1e-12	-28.51	0	28	0.0329	276	0.0057
RFX(HTH)/K562-RFX3-ChIP-Seq(SRA012198)/Homer	CGGTTGCCATGGCAAC	1e-12	-27.94	0	26	0.0305	240.9	0.005
Atoh1(bHLH)/Cerebellum-Atoh1-ChIP-Seq(GSE22111)/Homer	VNRVCAGCTGGY	1e-11	-25.56	0	141	0.1655	4405.5	0.0918
NeuroG2(bHLH)/Fibroblast-NeuroG2-ChIP-Seq(GSE75910)/Homer	ACCATCTGTT	1e-11	-25.5	0	203	0.2383	7193.2	0.1498
Olig2(bHLH)/Neuron-Olig2-ChIP-Seq(GSE30882)/Homer	RCCATMTGTT	1e-09	-22.82	0	253	0.2969	9830.7	0.2048
BHLHA15(bHLH)/NIH3T3-BHLHB8.HA-ChIP-Seq(GSE119782)/Homer	NAMCAGCTGK	1e-09	-22.77	0	179	0.2101	6299.2	0.1312
HLF(bZIP)/HSC-HLF.Flag-ChIP-Seq(GSE69817)/Homer	RTTATGYAAB	1e-09	-21.58	0	148	0.1737	4982.2	0.1038
Twist2(bHLH)/Myoblast-Twist2.Ty1-ChIP-Seq(GSE127998)/Homer	MCAGCTGBYH	1e-08	-20.49	0	219	0.257	8395.9	0.1749
SCL(bHLH)/HPC7-Scl-ChIP-Seq(GSE13511)/Homer	AVCAGCTG	1e-08	-20.2	0	457	0.5364	20875.1	0.4349
NeuroD1(bHLH)/Islet-NeuroD1-ChIP-Seq(GSE30298)/Homer	GCCATCTGTT	1e-08	-19.72	0	108	0.1268	3363.4	0.0701
Rfx1(HTH)/NPC-H3K4me1-ChIP-Seq(GSE16256)/Homer	KGTTGCCATGGCAA	1e-08	-18.95	0	38	0.0446	719.5	0.015
TCF4(bHLH)/SHSY5Y-TCF4-ChIP-Seq(GSE96915)/Homer	SMCATCTGKH	1e-08	-18.73	0	192	0.2254	7263.6	0.1513
NFIL3(bZIP)/HepG2-NFIL3-ChIP-Seq(Encode)/Homer	VTTACGTAAYNNNNN	1e-07	-18.03	0	113	0.1326	3691.2	0.0769
X-box(HTH)/NPC-H3K4me1-ChIP-Seq(GSE16256)/Homer	GGTTGCCATGGCAA	1e-07	-17.17	0	27	0.0317	431.2	0.009
Mef2c(MADS)/GM12878-Mef2c-ChIP-Seq(GSE32465)/Homer	DCYAAAAATAGM	1e-06	-15.78	0	87	0.1021	2724.9	0.0568
Jun-AP1(bZIP)/K562-cJun-ChIP-Seq(GSE31477)/Homer	GATGASTCATCN	1e-06	-14.47	0	36	0.0423	791.8	0.0165
Ascl1(bHLH)/NeuralTubes-Ascl1-ChIP-Seq(GSE55840)/Homer	NNVVCAGCTGBN	1e-06	-14.41	0	154	0.1808	5872.5	0.1223
NF1-halfsite(CTF)/LNCaP-NF1-ChIP-Seq(Unpublished)/Homer	YTGCCAAG	1e-05	-13.59	0	174	0.2042	6924	0.1442
Fosl2(bZIP)/3T3L1-Fosl2-ChIP-Seq(GSE56872)/Homer	NATGASTCABNN	1e-05	-13.44	0	45	0.0528	1157.7	0.0241
Fra2(bZIP)/Striatum-Fra2-ChIP-Seq(GSE43429)/Homer	GGATGACTCATC	1e-05	-13.41	0	62	0.0728	1828.7	0.0381
Mef2b(MADS)/HEK293-Mef2b.V5-ChIP-Seq(GSE67450)/Homer	GCTATTTTTGGM	1e-05	-13.16	0	130	0.1526	4862.2	0.1013
Tcf21(bHLH)/ArterySmoothMuscle-Tcf21-ChIP-Seq(GSE61369)/Homer	NAACAGCTGG	1e-05	-12.13	0.0001	102	0.1197	3661.7	0.0763
Fos(bZIP)/TSC-Fos-ChIP-Seq(GSE110950)/Homer	NDATGASTCAYN	0.0001	-10.61	0.0005	73	0.0857	2484.1	0.0517
Rfx6(HTH)/Min6b1-Rfx6.HA-ChIP-Seq(GSE62844)/Homer	TGTTKCCTAGCAACM	0.0001	-9.866	0.001	112	0.1315	4348.1	0.0906
JunB(bZIP)/DendriticCells-Junb-ChIP-Seq(GSE36099)/Homer	RATGASTCAT	0.0001	-9.492	0.0013	66	0.0775	2263.4	0.0471
HEB(bHLH)/mES-Heb-ChIP-Seq(GSE53233)/Homer	VCAGCTGBNN	0.0001	-9.312	0.0015	168	0.1972	7162.3	0.1492
Mef2d(MADS)/Retina-Mef2d-ChIP-Seq(GSE61391)/Homer	GCTATTTTTAGC	0.001	-9.066	0.0019	36	0.0423	1023	0.0213
AP-1(bZIP)/ThioMac-PU.1-ChIP-Seq(GSE21512)/Homer	VTGACTCATC	0.001	-8.742	0.0025	83	0.0974	3101.9	0.0646
Atf3(bZIP)/GBM-ATF3-ChIP-Seq(GSE33912)/Homer	DATGASTCATHN	0.001	-8.574	0.0029	76	0.0892	2794.6	0.0582
Ptf1a(bHLH)/Panc1-Ptf1a-ChIP-Seq(GSE47459)/Homer	ACAGCTGTTN	0.001	-8.364	0.0034	247	0.2899	11388.2	0.2372
Mef2a(MADS)/HL1-Mef2a.biotin-ChIP-Seq(GSE21529)/Homer	CYAAAAATAG	0.001	-8.146	0.0041	64	0.0751	2286.4	0.0476
Foxo1(Forkhead)/RAW-Foxo1-ChIP-Seq(Fan_et_al.)/Homer	CTGTTTAC	0.001	-8.114	0.0041	214	0.2512	9705.5	0.2022
BATF(bZIP)/Th17-BATF-ChIP-Seq(GSE39756)/Homer	DATGASTCAT	0.001	-7.717	0.0059	76	0.0892	2878.9	0.06

### Sheet: Cluster 2
Enriched transcription factor binding motifs associated with cluster 2
Motif Name	Consensus	P-value	Log P-value	q-value (Benjamini)	# of Target Sequences with Motif(of 718)	% of Target Sequences with Motif	# of Background Sequences with Motif(of 48651)	% of Background Sequences with Motif
Mef2b(MADS)/HEK293-Mef2b.V5-ChIP-Seq(GSE67450)/Homer	GCTATTTTTGGM	1e-07	-16.56	0	124	0.1727	5186.2	0.1066
Mef2a(MADS)/HL1-Mef2a.biotin-ChIP-Seq(GSE21529)/Homer	CYAAAAATAG	1e-06	-14.24	0.0001	68	0.0947	2444	0.0503
X-box(HTH)/NPC-H3K4me1-ChIP-Seq(GSE16256)/Homer	GGTTGCCATGGCAA	1e-05	-12.72	0.0004	20	0.0279	395.9	0.0081
Mef2c(MADS)/GM12878-Mef2c-ChIP-Seq(GSE32465)/Homer	DCYAAAAATAGM	1e-05	-12.09	0.0006	77	0.1072	3074.7	0.0632
RFX(HTH)/K562-RFX3-ChIP-Seq(SRA012198)/Homer	CGGTTGCCATGGCAAC	1e-05	-11.68	0.0007	14	0.0195	222.6	0.0046
Tbr1(T-box)/Cortex-Tbr1-ChIP-Seq(GSE71384)/Homer	AAGGTGTKAA	1e-05	-11.6	0.0007	149	0.2075	7173.7	0.1475
NeuroG2(bHLH)/Fibroblast-NeuroG2-ChIP-Seq(GSE75910)/Homer	ACCATCTGTT	0.0001	-11.38	0.0007	145	0.2019	6967.5	0.1433
Rfx2(HTH)/LoVo-RFX2-ChIP-Seq(GSE49402)/Homer	GTTGCCATGGCAACM	0.0001	-11.33	0.0007	15	0.0209	261.3	0.0054
Eomes(T-box)/H9-Eomes-ChIP-Seq(GSE26097)/Homer	ATTAACACCT	0.0001	-10.95	0.0009	215	0.2994	11270.8	0.2317
WT1(Zf)/Kidney-WT1-ChIP-Seq(GSE90016)/Homer	MCTCCCMCRCAB	0.0001	-10.22	0.0016	42	0.0585	1446	0.0297
Atoh1(bHLH)/Cerebellum-Atoh1-ChIP-Seq(GSE22111)/Homer	VNRVCAGCTGGY	0.0001	-9.726	0.0024	94	0.1309	4242.4	0.0872
Tbet(T-box)/CD8-Tbet-ChIP-Seq(GSE33802)/Homer	AGGTGTGAAM	0.0001	-9.335	0.0032	109	0.1518	5146	0.1058
Tbx21(T-box)/GM12878-TBX21-ChIP-Seq(Encode)/Homer	AGGTGTGAAA	0.001	-8.914	0.0046	99	0.1379	4626.8	0.0951
Rfx1(HTH)/NPC-H3K4me1-ChIP-Seq(GSE16256)/Homer	KGTTGCCATGGCAA	0.001	-8.405	0.007	22	0.0306	626.4	0.0129
Twist2(bHLH)/Myoblast-Twist2.Ty1-ChIP-Seq(GSE127998)/Homer	MCAGCTGBYH	0.001	-8.123	0.0087	155	0.2159	8069.8	0.1659
BHLHA15(bHLH)/NIH3T3-BHLHB8.HA-ChIP-Seq(GSE119782)/Homer	NAMCAGCTGK	0.001	-8.023	0.009	122	0.1699	6097.6	0.1254

### Sheet: Cluster 3
Enriched transcription factor binding motifs associated with cluster 3
Motif Name	Consensus	P-value	Log P-value	q-value (Benjamini)	# of Target Sequences with Motif(of 585)	% of Target Sequences with Motif	# of Background Sequences with Motif(of 48488)	% of Background Sequences with Motif
NFIL3(bZIP)/HepG2-NFIL3-ChIP-Seq(Encode)/Homer	VTTACGTAAYNNNNN	1e-10	-23.03	0	81	0.1385	3117.8	0.0643
HLF(bZIP)/HSC-HLF.Flag-ChIP-Seq(GSE69817)/Homer	RTTATGYAAB	1e-06	-16.04	0	93	0.159	4410.3	0.091
NeuroG2(bHLH)/Fibroblast-NeuroG2-ChIP-Seq(GSE75910)/Homer	ACCATCTGTT	0.0001	-11.17	0.0021	133	0.2274	7761.9	0.1601
Mef2b(MADS)/HEK293-Mef2b.V5-ChIP-Seq(GSE67450)/Homer	GCTATTTTTGGM	0.0001	-10.56	0.0028	84	0.1436	4423.5	0.0912
Fos(bZIP)/TSC-Fos-ChIP-Seq(GSE110950)/Homer	NDATGASTCAYN	0.0001	-10.5	0.0028	53	0.0906	2417.8	0.0499
Atoh1(bHLH)/Cerebellum-Atoh1-ChIP-Seq(GSE22111)/Homer	VNRVCAGCTGGY	0.0001	-10.02	0.0033	91	0.1556	4972	0.1025
Mef2c(MADS)/GM12878-Mef2c-ChIP-Seq(GSE32465)/Homer	DCYAAAAATAGM	0.0001	-9.89	0.0033	52	0.0889	2412.8	0.0498
BHLHA15(bHLH)/NIH3T3-BHLHB8.HA-ChIP-Seq(GSE119782)/Homer	NAMCAGCTGK	0.0001	-9.765	0.0033	118	0.2017	6909.7	0.1425
Mef2a(MADS)/HL1-Mef2a.biotin-ChIP-Seq(GSE21529)/Homer	CYAAAAATAG	0.0001	-9.385	0.0041	46	0.0786	2087.6	0.0431
NeuroD1(bHLH)/Islet-NeuroD1-ChIP-Seq(GSE30298)/Homer	GCCATCTGTT	0.001	-9.151	0.0047	70	0.1197	3660.1	0.0755
TCF4(bHLH)/SHSY5Y-TCF4-ChIP-Seq(GSE96915)/Homer	SMCATCTGKH	0.001	-9.045	0.0047	131	0.2239	7976.2	0.1645
Fra1(bZIP)/BT549-Fra1-ChIP-Seq(GSE46166)/Homer	NNATGASTCATH	0.001	-8.755	0.0058	48	0.0821	2272.7	0.0469
Olig2(bHLH)/Neuron-Olig2-ChIP-Seq(GSE30882)/Homer	RCCATMTGTT	0.001	-8.75	0.0058	163	0.2786	10417.2	0.2148
RFX(HTH)/K562-RFX3-ChIP-Seq(SRA012198)/Homer	CGGTTGCCATGGCAAC	0.001	-8.7	0.0058	11	0.0188	234.3	0.0048

### Sheet: Cluster 4
Enriched transcription factor binding motifs associated with cluster 4
Motif Name	Consensus	P-value	Log P-value	q-value (Benjamini)	# of Target Sequences with Motif(of 419)	% of Target Sequences with Motif	# of Background Sequences with Motif(of 49053)	% of Background Sequences with Motif
Mef2b(MADS)/HEK293-Mef2b.V5-ChIP-Seq(GSE67450)/Homer	GCTATTTTTGGM	1e-06	-15.73	0.0001	70	0.1671	4297	0.0876
Mef2d(MADS)/Retina-Mef2d-ChIP-Seq(GSE61391)/Homer	GCTATTTTTAGC	1e-06	-15.11	0.0001	25	0.0597	881.3	0.018
Mef2c(MADS)/GM12878-Mef2c-ChIP-Seq(GSE32465)/Homer	DCYAAAAATAGM	1e-05	-12.85	0.0004	43	0.1026	2337.2	0.0476
NFIL3(bZIP)/HepG2-NFIL3-ChIP-Seq(Encode)/Homer	VTTACGTAAYNNNNN	1e-05	-12.55	0.0004	52	0.1241	3111.6	0.0634
Mef2a(MADS)/HL1-Mef2a.biotin-ChIP-Seq(GSE21529)/Homer	CYAAAAATAG	0.0001	-11.19	0.0012	37	0.0883	2013.9	0.041
TATA-Box(TBP)/Promoter/Homer	CCTTTTAWAGSC	0.0001	-9.98	0.0034	92	0.2196	7216	0.147
HLF(bZIP)/HSC-HLF.Flag-ChIP-Seq(GSE69817)/Homer	RTTATGYAAB	0.0001	-9.782	0.0036	61	0.1456	4270.7	0.087

### Sheet: Cluster 5
Enriched transcription factor binding motifs associated with cluster 5
Motif Name	Consensus	P-value	Log P-value	q-value (Benjamini)	# of Target Sequences with Motif(of 700)	% of Target Sequences with Motif	# of Background Sequences with Motif(of 49024)	% of Background Sequences with Motif
Mef2b(MADS)/HEK293-Mef2b.V5-ChIP-Seq(GSE67450)/Homer	GCTATTTTTGGM	1e-09	-22.64	0	105	0.15	3838.6	0.0783
Mef2a(MADS)/HL1-Mef2a.biotin-ChIP-Seq(GSE21529)/Homer	CYAAAAATAG	1e-09	-21.1	0	61	0.0871	1787.7	0.0364
Mef2c(MADS)/GM12878-Mef2c-ChIP-Seq(GSE32465)/Homer	DCYAAAAATAGM	1e-07	-17.93	0	62	0.0886	1997.9	0.0407
Egr1(Zf)/K562-Egr1-ChIP-Seq(GSE32465)/Homer	TGCGTGGGYG	1e-06	-14.29	0.0001	73	0.1043	2786	0.0568
WT1(Zf)/Kidney-WT1-ChIP-Seq(GSE90016)/Homer	MCTCCCMCRCAB	1e-05	-12.93	0.0002	64	0.0914	2421.2	0.0494
CEBP:AP1(bZIP)/ThioMac-CEBPb-ChIP-Seq(GSE21512)/Homer	DRTGTTGCAA	0.0001	-10.02	0.0033	73	0.1043	3160.9	0.0644
NeuroD1(bHLH)/Islet-NeuroD1-ChIP-Seq(GSE30298)/Homer	GCCATCTGTT	0.001	-9.085	0.0071	85	0.1214	3946.9	0.0805

### Sheet: Cluster 6
Enriched transcription factor binding motifs associated with cluster 6
Motif Name	Consensus	P-value	Log P-value	q-value (Benjamini)	# of Target Sequences with Motif(of 721)	% of Target Sequences with Motif	# of Background Sequences with Motif(of 48902)	% of Background Sequences with Motif
Egr2(Zf)/Thymocytes-Egr2-ChIP-Seq(GSE34254)/Homer	NGCGTGGGCGGR	1e-05	-12.57	0.0015	24	0.0333	547.7	0.0112
NeuroD1(bHLH)/Islet-NeuroD1-ChIP-Seq(GSE30298)/Homer	GCCATCTGTT	1e-05	-12.09	0.0015	90	0.1248	3781.3	0.0772
Fra2(bZIP)/Striatum-Fra2-ChIP-Seq(GSE43429)/Homer	GGATGACTCATC	0.0001	-11.36	0.0017	52	0.0721	1861.2	0.038
Egr1(Zf)/K562-Egr1-ChIP-Seq(GSE32465)/Homer	TGCGTGGGYG	0.0001	-11.34	0.0017	61	0.0846	2315.6	0.0473
Mef2b(MADS)/HEK293-Mef2b.V5-ChIP-Seq(GSE67450)/Homer	GCTATTTTTGGM	0.0001	-10.11	0.0036	99	0.1373	4493.3	0.0917
Tbx6(T-box)/ESC-Tbx6-ChIP-Seq(GSE93524)/Homer	DAGGTGTBAA	0.0001	-9.931	0.0036	101	0.1401	4628.7	0.0945
Mef2a(MADS)/HL1-Mef2a.biotin-ChIP-Seq(GSE21529)/Homer	CYAAAAATAG	0.0001	-9.772	0.0036	54	0.0749	2083	0.0425
Fra1(bZIP)/BT549-Fra1-ChIP-Seq(GSE46166)/Homer	NNATGASTCATH	0.0001	-9.707	0.0036	59	0.0818	2347.9	0.0479
Atoh1(bHLH)/Cerebellum-Atoh1-ChIP-Seq(GSE22111)/Homer	VNRVCAGCTGGY	0.0001	-9.303	0.0045	105	0.1456	4936.5	0.1007
NeuroG2(bHLH)/Fibroblast-NeuroG2-ChIP-Seq(GSE75910)/Homer	ACCATCTGTT	0.001	-9.129	0.0048	151	0.2094	7682.5	0.1568
