## Supplementary Table 4 for "Prolonged epigenetic and synaptic plasticity alterations following single exposure to a psychedelic in mice"

### Sheet: Sheet1
Chr	Start	End	GeneID	spearman's correlation coefficient
chr17	47096634	47098877	Mrps10	0.798021
chr12	3673134	3676728	Ncoa1	0.733138
chr15	77819865	77822166	Ncf4	0.709224
chr11	118844742	118849018	Exoc7	0.706012
chr15	88876205	88878133	Ncaph2	0.678519
chr6	50384900	50386938	Cycs	0.668622
chr5	124333197	124335491	Fam216a	0.660924
chr1	92308214	92312318	Kif1a	0.659457
chr6	34484693	34487078	Akr1b8	0.657459
chr11	118892189	118901859	Armc7	0.647727
chr11	3732887	3739820	Rnf185	0.647361
chr5	107514896	107525451	Zfp644	0.645528
chr17	27637481	27640142	Grm4	0.640762
chr14	21705806	21708162	Adk	0.632698
chr7	111394757	111397206	Rnf141	0.629765
chr16	18129705	18158154	Rimbp3	0.62853
chr9	16309886	16313909	Chordc1	0.627933
chr9	52737194	52742762	Poglut3	0.627199
chr14	78273440	78275707	Dnajc15	0.627199
chr12	29571275	29573025	Trappc12	0.625733
chr15	77978642	77983166	Txn2	0.622801
chr15	80629320	80634740	Tef	0.618035
chr5	121890751	121894217	Rsrc2	0.617302
chr10	81295003	81300942	Gadd45b	0.616202
chr1	176921321	176930557	Zbtb18	0.615836
chr2	117175356	117181273	Rasgrp1	0.61437
chr6	114056678	114061046	Prrt3	0.614003
chr5	38898393	38900138	Hs3st1	0.614003
chr4	80678516	80681665	Ptprd	0.611804
chr5	115228955	115233588	Gltp	0.607405
chr10	84369177	84374082	Zfp938	0.607038
chr13	68976933	68979656	Fastkd3	0.604472
chr12	74994177	74998598	Hspa2	0.602273
chr13	52891419	52893866	Drd1	0.601906
chr2	165829998	165835275	Cse1l	0.595674
chr5	122450905	122456682	Vps33a	0.594208
chr8	14108665	14119409	Rasa3	0.594208
chr9	37557255	37559457	Tbrg1	0.593475
chr1	171912430	171914222	Fcgr2b	0.592375
chr16	63103418	63106798	4930453N24Rik	0.592375
chr8	106943685	106946108	Dus2	0.591642
chr10	110420629	110423657	Nav3	0.590909
chr2	28294410	28305600	Olfm1	0.589443
chr10	127065602	127067711	Coq10a	0.589076
chr16	40967947	40969143	Igsf11	0.583944
chr11	30634709	30636656	Psme4	0.583578
chrX	162495392	162497593	Txlng	0.581745
chr15	20079540	20081385	Cdh12	0.581745
chr6	84427338	84431087	Gmcl1	0.580279
chr1	166295900	166318380	Mpc2	0.579179
chr9	99394684	99399725	Faim	0.579179
chr8	25184065	25193441	Ap3m2	0.578812
chr12	70252446	70257128	Arf6	0.577713
chr7	79350626	79354503	Gdpgp1	0.576613
chr12	70798556	70800421	Atl1	0.576613
chr4	59370620	59373157	Hsdl2	0.576246
chr12	78088839	78090848	Atp6v1d	0.576246
chr2	35717157	35721474	Ndufa8	0.575513
chr11	77312796	77314690	Tlcd2	0.574426
chr13	69328878	69333304	Adcy2	0.572947
chr3	80367991	80370768	Gria2	0.572581
chr15	80200769	80203293	Xpnpep3	0.571848
chr13	13545226	13550242	Tbce	0.571481
chr2	62544616	62551619	Dpp4	0.571481
chr12	86910884	86912569	Ylpm1	0.569282
chr2	85255675	85259246	Lrrc55	0.568915
chr4	150560930	150565124	Dffa	0.568915
chr5	139188703	139192219	Adap1	0.568915
chr8	122006541	122008796	Rnf166	0.567082
chr16	31900838	31910500	Pigz	0.567082
chr1	92386638	92387775	Twist2	0.567023
chr1	75894246	75896885	Dnpep	0.566716
chr2	28251942	28253557	1700007K13Rik	0.566349
chr12	102064439	102065993	Tmem251	0.565616
chr15	90785512	90787032	Rabl2	0.565616
chr9	41190427	41193119	Gramd1b	0.565616
chr3	39718282	39720373	Abhd18	0.565249
chr11	111174903	111176084	Map2k6	0.564516
chr9	37810417	37817297	Stt3a	0.56415
chr9	121078762	121082018	Sec22c	0.563416
chr11	9738229	9740149	Vwc2	0.562683
chr4	117223617	117225564	Dph2	0.56195
chr1	79709870	79712532	Acsl3	0.56195
chr10	77035211	77037078	Ybey	0.56085
chr2	167924433	167925877	Cebpb	0.560045
chr5	124285080	124288002	Acad12	0.559751
chr7	128549835	128552611	Inpp5f	0.559384
chr15	68534331	68537182	Khdrbs3	0.559018
chr8	123720446	123721403	Rhou	0.558284
chr8	57939427	57942508	BC030500	0.557918
chr4	117982596	117983750	Toe1	0.557551
chr6	118045722	118047559	Zfp239	0.554985
chr16	11246787	11249763	Rsl1d1	0.554619
chr4	42884626	42888176	Fam205c	0.554252
chr16	91846842	91849469	Atp5o	0.554252
chr2	90556929	90560799	Ckap5	0.553152
chr6	114044613	114047007	Sec13	0.551686
chr18	40343914	40348101	Lars	0.55132
chr13	21973975	21975515	Vmn1r209	0.550467
chr5	136433065	136438232	Orai2	0.55022
chr16	34075697	34083216	Nrros	0.55022
chr1	135436760	135440686	Chil1	0.549537
chr14	68223075	68225132	Nefm	0.54912
chr11	71590907	71592113	Zzef1	0.548754
chr11	94205452	94207894	Cbx1	0.548387
chr7	122354557	122359356	Ndufab1	0.546921
chr11	59331472	59336237	Atpaf2	0.546554
chr15	81271925	81273270	Desi1	0.545821
chr9	106675437	106679466	Rad54l2	0.544355
chr7	27263343	27268037	Sirt2	0.543988
chr4	126776758	126781717	Zmym1	0.543622
chr11	52535191	52538176	Cdkn2aipnl	0.543622
chr11	54674209	54677121	Tnip1	0.542889
chr11	118873237	118879917	Tha1	0.542155
chr2	156935357	156946352	Dsn1	0.541789
chr18	24298065	24300141	Galnt1	0.539956
chr3	51913868	51918211	Rab33b	0.539589
chr19	27259897	27261458	Ric1	0.53849
chr11	101989146	101994868	Nkiras2	0.53629
chr5	74276132	74278739	Sgcb	0.535557
chr9	68912516	68914383	C2cd4b	0.535315
chr8	70751763	70752678	Zfp866	0.534824
chr16	34041637	34050817	Lrch3	0.534824
chr8	25161233	25164073	Ikbkb	0.534824
chr15	90118686	90120986	Abcd2	0.534824
chr7	27619036	27622487	Zfp607a	0.53469
chr19	41475653	41477569	Frat2	0.53359
chr19	3891148	3893078	Npas4	0.532625
chr9	104741649	104744099	Cpne4	0.530792
chr3	7423557	7425984	Zc2hc1a	0.530059
chr7	45231679	45236259	Ruvbl2	0.530059
chr2	179811139	179815013	Sycp2	0.529692
chr10	81304942	81307867	Zbtb7a	0.529326
chr2	178163598	178168388	Polr3k	0.528592
chr6	122674103	122676108	Slc6a13	0.528568
chr2	161906017	161908279	Ift52	0.527126
chr1	75868459	75871571	Glb1l	0.526026
chr4	129345898	129347395	Gjb3	0.525403
chr14	65321356	65323168	Esco2	0.524397
chr8	69128573	69136717	Atp6v1b2	0.523827
chr13	56574545	56576021	Smad5	0.52346
chr11	118737913	118741386	Sphk1	0.521994
chr17	44612424	44620536	Rcan2	0.521628
chr8	70481070	70483514	Insl3	0.521519
chr9	50305216	50307116	Il18	0.521261
chr2	154454595	154456882	Cbfa2t2	0.521261
chr3	80671770	80677421	Tmem144	0.520209
chr7	99023530	99027008	Aamdc	0.520161
chr11	81187909	81190985	Psmd11	0.519795
chr4	13836323	13838192	Runx1t1	0.517229
chr1	135636935	135638733	Fmod	0.51691
chr16	49520648	49523085	Ift57	0.516862
chr4	129320370	129326605	Zmym6	0.516496
chr5	121038597	121040517	Ptpn11	0.516496
chr11	55268037	55269902	Slc36a2	0.516137
chr2	102037656	102039661	Prr5l	0.516129
chr11	52664531	52666572	Skp1a	0.515762
chr2	38345665	38348646	Pdcl	0.515762
chr2	8067277	8070952	Upf2	0.515396
chrX	152189738	152193664	Tsr2	0.514296
chr11	75397931	75400553	Dbil5	0.514018
chr3	101630879	101639719	Gdap2	0.513563
chr15	78682785	78685759	Mpst	0.512821
chr8	28960269	28962239	Chrna6	0.51153
chr5	135471018	135472775	Nsun5	0.51063
chr2	74462672	74464067	Ttc30a1	0.510264
chr5	12506340	12508299	Pclo	0.509897
chr8	47460865	47462693	Casp3	0.509897
chr6	31087827	31091267	Zc3hc1	0.509531
chr1	91872173	91874392	Otos	0.508859
chr7	98484822	98486871	Lrrc32	0.508251
chr8	38323665	38325758	Sgcz	0.507331
chr7	111776215	111777977	Nrip3	0.507331
chr6	50561659	50563557	Mpp6	0.506232
chr2	43844035	43845538	Gtdc1	0.506232
chr1	169420919	169424402	Hsd17b7	0.505499
chr1	76659277	76661595	Cdk5r2	0.505229
chr19	58535893	58537156	Gfra1	0.505132
chr15	99244728	99247505	Cox14	0.504399
chr7	100922907	100928755	Stard10	0.504032
chr12	112590783	112595875	Bag5	0.503666
chr5	32753204	32756572	Ppp1cb	0.503299
chr17	36991504	36993624	2410137M14Rik	0.502566
chr2	151732273	151734826	Fkbp1a	0.502199
chr2	129068223	129071485	Polr1b	0.501466
chr6	85205987	85208043	Nfu1	0.501466
chr1	39461330	39463094	Pdcl3	0.500367
chr2	126281411	126284083	Eid1	0.500367
chr10	99466629	99468795	Dusp6	0.500367
chr4	150937102	150939337	Agtrap	0.500367
chr14	62849567	62852411	Neil2	0.49945
chr6	58939835	58948310	Fkbp9	0.499267
chr4	125395789	125400453	Dnali1	0.498411
chr18	60819704	60828916	Spink10	0.498167
chr15	80683627	80685059	Csdc2	0.498167
chr15	100024085	100026672	Larp4	0.497801
chr14	21691610	21692884	Plau	0.497436
chr16	9007359	9013353	Tvp23a	0.497067
chr1	90346002	90348166	Rbm44	0.49703
chr6	30653416	30655351	Klhdc10	0.496334
chr6	87292066	87294311	Cnbp	0.496334
chr9	123800307	123801940	Gm35549	0.49609
chr3	34828556	34830211	Sox2	0.495954
chr6	42180814	42186210	2210010C04Rik	0.494882
chr13	58859119	58868494	1700014D04Rik	0.494336
chr13	54999572	55002495	Gprin1	0.492669
chr12	4678033	4681925	Ptrhd1	0.492302
chr3	12549413	12551300	Ralyl	0.491935
chr13	30996763	30998899	Irf4	0.491876
chr14	35553189	35555585	Lrit2	0.491769
chr5	125883114	125885207	Aacs	0.491569
chr9	96738979	96741521	Gm28729	0.491457
chr3	101739539	101741185	Mab21l3	0.491313
chr11	21338125	21340514	Cep68	0.491202
chr10	13990157	13992959	Adat2	0.491202
chr9	21900950	21902020	AB124611	0.491131
chr6	85278963	85282212	Anxa4	0.490836
chr10	13842053	13845903	Pex3	0.490469
chr13	97449715	97454211	Utp15	0.490103
chr5	97288656	97291314	Paqr3	0.489736
chr3	69876874	69879582	B3galnt1	0.489736
chr5	24485156	24487288	Rheb	0.48937
chr15	83055110	83057436	Naga	0.488636
chr1	64508186	64511090	Mettl21a	0.488636
chr5	107441235	107442792	Gm42517	0.48827
chr14	63148658	63151237	Serpine3	0.487799
chr1	20135475	20137375	Pkhd1	0.487639
chr6	136465707	136468612	Gsg1	0.487196
chr14	76939837	76942753	Lacc1	0.48711
chr7	101453258	101453854	Art1	0.486549
chr13	35244864	35246984	Tubb2a	0.486437
chr3	54245507	54247494	Ufm1	0.48607
chr11	76193346	76195861	Cryba1	0.485905
chr14	104786304	104787742	Ednrb	0.485748
chr15	84449740	84451587	Parvg	0.485704
chr2	116041354	116044274	BC052040	0.485704
chr11	48833507	48834673	Mgat1	0.485337
chr15	53821235	53825302	Tnfrsf11b	0.485015
chr2	164116518	164118050	Slpi	0.484922
chr14	27792145	27795295	Selenok	0.484604
chr9	97953129	97955528	Copb2	0.484604
chr4	46071495	46074787	Tomm5	0.483138
chr5	124002089	124003948	Rnf34	0.483138
chr2	63019965	63023978	Kcnh7	0.482771
chr11	30712722	30713936	Stc2	0.482706
chr18	73993843	73997263	Mapk4	0.482038
chr7	81903709	81905987	Sh3gl3	0.481672
chr2	29646369	29650237	Ddx31	0.481305
chr7	91422375	91426416	Tmem126a	0.480938
chr4	148512400	148514380	Nppa	0.480676
chr9	115937849	115944483	Dync1li1	0.480205
chr9	111350861	111353657	Stac	0.47994
chr9	37870277	37872609	Tmem218	0.479472
chr17	11962271	11964006	Pnldc1	0.479106
chr1	32338083	32340269	4931428L18Rik	0.479018
chr15	25220852	25226131	Basp1	0.478372
chr5	75987294	75988766	Gm7271	0.477709
chr16	86970715	86972652	N6amt1	0.477639
chr6	90567143	90569360	Chst13	0.477382
chr8	126255442	126258507	Slc35f3	0.476906
chr13	63096751	63098088	Gm49359	0.47654
chrX	72602825	72604542	Gm1141	0.476168
chr2	151597532	151611461	Dnmt3b	0.475806
chr3	146620500	146623929	Rpf1	0.47434
chr3	67642387	67644159	Schip1	0.473974
chr15	35770422	35776365	Rgs22	0.473607
chr7	81598364	81600981	Man2a2	0.47324
chr10	63155546	63159244	Dna2	0.47324
chr2	14611791	14614324	Stam	0.472874
chr7	102975990	102977296	Olfr683	0.472543
chr4	136461379	136463508	Cdc42	0.472141
chr10	62830693	62832579	Tet1	0.471774
chr1	181922752	181924370	Enah	0.471774
chr19	12412651	12415628	Olfr1440	0.471687
chr6	98253708	98256288	Uba3	0.471408
chr14	63459526	63461672	Kpna3	0.471408
chr11	77790944	77791804	Gm10277	0.471408
chr2	120870840	120874895	Stard9	0.471041
chr12	85484871	85488542	Mlh3	0.471041
chr10	12301583	12303849	Ltv1	0.471041
chr2	156948605	156951388	Ndrg3	0.470674
chr16	6551267	6554421	Tmem186	0.470308
chr4	120867488	120871137	Kcnq4	0.470308
chr8	11417106	11418680	Irs2	0.470308
chr10	8589171	8591894	Nup43	0.469941
chr17	25634452	25636917	Nubp2	0.469941
chr1	58893091	58894440	Als2	0.469941
chr4	120610915	120616283	Nfyc	0.468842
chr4	124575694	124576852	Mycl	0.468842
chr2	90433459	90446259	Kbtbd4	0.468842
chr7	57619218	57623086	Atp10a	0.468842
chr3	135601894	135605017	Ube2d3	0.467742
chr11	95475046	95477770	Spag9	0.467375
chr4	40300966	40302106	Aptx	0.467375
chr1	87485394	87487476	Kcnj13	0.467364
chr10	117603398	117605379	Rab21	0.466642
chr2	12955334	12957606	Mindy3	0.466642
chr3	136321118	136322949	Bdh2	0.466348
chr19	5093599	5096521	Tesmin	0.466084
chr2	180495232	180497008	Gm14327	0.465866
chr2	152110135	152114486	Tpx2	0.465543
chr12	86878010	86882814	Acot5	0.465543
chr14	21220289	21223543	Fam149b	0.464443
chr4	120858029	120861473	Ctps	0.464443
chr10	77624320	77626094	Gstt3	0.464243
chr2	24107760	24110458	Psd4	0.464181
chr6	145584980	145586885	Sspn	0.464119
chr1	3709562	3711693	Xkr4	0.464076
chr11	102023443	102024768	Coa3	0.464076
chr12	86977067	86978327	Acot4	0.464076
chr6	38425833	38428349	Atp6v0a4	0.463838
chr6	90563943	90566546	Chchd6	0.46371
chr4	44061477	44063423	Sit1	0.463352
chr5	30981535	30984725	Atraid	0.463343
chr7	30006931	30008979	Kirrel2	0.462977
chr6	32474944	32480404	Plxna4	0.46261
chr3	149232305	149234697	Adgrl2	0.46261
chr1	193101009	193104063	Kcnh1	0.462243
chr18	35680801	35684092	Kdm3b	0.461877
chr5	105681609	105683066	Zfp326	0.46151
chr9	9817995	9821298	Cntn5	0.46151
chr14	24767139	24769264	Ppif	0.461144
chr10	93210811	93214156	Elk3	0.461144
chr18	49500639	49501714	Commd10	0.461144
chr11	90232101	90233670	Dgke	0.460777
chr9	42114526	42122289	Sc5d	0.460411
chr11	76506404	76507419	Gemin4	0.459903
chr19	55522714	55525685	Vti1a	0.459311
chr6	58880524	58883385	Tigd2	0.459311
chr2	131402147	131404837	Pcna	0.458944
chr7	141876099	141878566	Tnnt3	0.458713
chr9	63742123	63745459	Pias1	0.457111
chr2	50012455	50015853	Lypd6	0.457111
chr10	117434637	117437616	Cpm	0.457111
chr4	25690525	25694283	Ufl1	0.456745
chr9	57919544	57922663	Snupn	0.456378
chr4	95665779	95668119	Mysm1	0.456012
chr10	70859762	70862153	Ank3	0.456012
chr16	14026205	14033717	Snai2	0.45588
chr5	32133451	32134471	Kcnk3	0.454912
chr8	105444980	105446993	Lcat	0.454179
chr4	51968694	51970643	Olfr270	0.453508
chr6	126782855	126784724	Kcna1	0.453079
chr4	57655611	57657482	Gng10	0.452754
chr17	4211986	4213706	Scaf8	0.452713
chr19	53164158	53169207	Rbm20	0.452713
chr18	78447387	78451681	Haus1	0.452713
chr10	8269187	8270990	Ppil4	0.452346
chr16	9877168	9884725	Nubp1	0.452346
chr2	131375380	131380229	Ap5s1	0.452346
chr7	139877290	139878641	Olfr53	0.452329
chr15	85492969	85496205	Atxn10	0.45088
chr2	49670232	49674117	Kif5c	0.450513
chr13	54204766	54207637	Thoc3	0.450147
chr10	89110652	89112416	Utp20	0.44978
chr9	30189804	30193590	Ntm	0.44978
chr10	26296410	26298127	Arg1	0.44978
chr10	80155799	80162469	Madcam1	0.449138
chr18	39368104	39369084	Ndfip1	0.449047
chr2	18217308	18218853	Spag6	0.44868
chr14	96065219	96067161	Klhl1	0.44868
chr4	101243701	101245795	Alg6	0.44868
chr2	37905229	37909283	Ppp6c	0.448314
chr7	132788935	132796927	Eef1akmt2	0.448314
chr11	56376164	56378776	Olfr322	0.448275
chr17	30455536	30461607	Glo1	0.447947
chr5	25828569	25830817	Iqca1l	0.447669
chr2	37511554	37513238	Rabgap1	0.446848
chr18	61504554	61508083	Grpel2	0.446481
chr3	52087010	52088981	Cog6	0.445748
chr2	35713352	35716919	Ttll11	0.445015
chr9	110205339	110210607	Cspg5	0.444648
chr5	97382137	97384190	Prdm8	0.443915
chr2	97705845	97709503	Lrrc4c	0.443915
chr3	122766060	122768660	Sec24d	0.443548
chr12	117211412	117215388	Esyt2	0.443548
chr17	37049752	37052049	Znrd1as	0.443182
chr7	84173748	84176306	Tmc3	0.442815
chr11	70834533	70836555	Alox15	0.442665
chr14	116558307	116560531	Dct	0.442646
chr7	100213588	100218840	Plekhb1	0.442449
chr4	148356282	148358642	Pik3cd	0.442449
chr19	53866994	53869181	Pdcd4	0.442082
chr4	128391027	128393296	Ak2	0.442082
chr6	40401581	40404742	Wee2	0.442011
chr9	111158284	111159970	Ccrl2	0.441974
chr2	28374724	28379833	Col5a1	0.441716
chr11	3814955	3816862	Castor1	0.441461
chr6	140048861	140051783	Plcz1	0.441204
chr1	63441429	63443300	Ndufs1	0.440982
chr1	153440328	153442026	Dhx9	0.440982
chr7	100459158	100462783	Neu3	0.440777
chr9	72758028	72760160	Unc13c	0.440249
chr9	25244401	25248155	Acad8	0.439883
chr18	33036014	33037920	Map3k2	0.439516
chr12	52626379	52631714	Dtd2	0.439516
chr11	86850640	86856950	Dhx40	0.43915
chr9	57900785	57902520	Cox5a	0.43915
chr7	117953126	117957357	Xylt1	0.438783
chr2	178411804	178412463	Eef1a2	0.438783
chr14	78824000	78825822	Wbp4	0.438416
chr6	51604436	51607587	Cbx3	0.437683
chr5	35136939	35139430	Htra3	0.437566
chr1	53017665	53019952	Pms1	0.437317
chr10	127660946	127664530	Os9	0.437317
chr13	12044690	12048486	Edaradd	0.436801
chr6	135810585	135813369	Fam234b	0.435484
chr18	30574885	30577827	Slc25a46	0.435117
chr2	119745921	119749834	Adal	0.435117
chr19	5044526	5048018	Sac3d1	0.434751
chr19	33367654	33370184	Ifit3	0.434751
chr13	57904537	57906332	Catsper3	0.434423
chr15	38469727	38471227	Ncald	0.434384
chr2	5304262	5306076	Cdc123	0.434384
chr8	23941604	23943365	Tacc1	0.434018
chr19	12497127	12499161	Olfr1438-ps1	0.433983
chr4	129080429	129082630	Zscan20	0.433284
chr8	105693989	105695199	Nutf2	0.432918
chr18	86418269	86424879	Dipk1c	0.432627
chr1	171110181	171111740	Atp1a4	0.432068
chr15	78043832	78048149	Lrrc14	0.431818
chr7	30431137	30433077	Prx	0.431608
chr11	67480283	67483341	Gsg1l2	0.431502
chr17	12220507	12222907	Pde10a	0.431452
chr16	31774642	31776815	Dlg1	0.431452
chr1	164779723	164782928	Ccdc181	0.431452
chr13	3774132	3777581	Klf6	0.431085
chr11	79182171	79184599	Evi2a	0.431085
chr11	20986125	20989705	Aftph	0.431085
chr11	115477676	115479467	Syngr2	0.430758
chr4	97610864	97612625	Cyp2j12	0.430742
chr2	120605274	120607315	Tubgcp4	0.430718
chr2	162348896	162350847	Ptprt	0.430718
chr17	58671098	58674535	Alkbh7	0.430718
chr1	138135632	138137377	2310009B15Rik	0.430718
chr7	111330249	111332277	Swap70	0.430352
chr15	66774345	66778097	Sla	0.430352
chr13	109545810	109547371	Pde4d	0.429985
chr1	87171306	87172774	2810459M11Rik	0.429619
chr4	87470745	87472567	Focad	0.428886
chr6	135764032	135768086	Emp1	0.428502
chr6	119347241	119348762	Wnt5b	0.428152
chr3	155469244	155472284	Cryz	0.428152
chr10	127075453	127076906	Cyp27b1	0.427788
chr18	82574758	82578604	Kcng2	0.427786
chr2	151613089	151623965	Sdcbp2	0.427576
chr13	95095404	95095784	Zbed3	0.42751
chr6	113760558	113764350	Il17rc	0.42747
chr17	9759282	9761484	Map3k4	0.426686
chr4	104043907	104047206	Slc35d1	0.42632
chr16	80066472	80069250	Tmprss15	0.426138
chr15	53175928	53178236	Taf2	0.425953
chr2	164008136	164010281	Ttpal	0.425587
chr3	146567231	146569059	Ttll7	0.425587
chr2	180113129	180117365	Zfp971	0.42522
chr11	99095762	99099249	Krtap16-1	0.424643
chr15	54628067	54633670	Gm7489	0.424642
chr3	88136725	88139965	Arhgef2	0.424487
chr3	85171840	85173507	Tmem154	0.423827
chr13	42585557	42587686	Gcnt2	0.423754
chr18	35888265	35888859	Lrrtm2	0.423387
chr2	178195083	178196646	Taf4	0.423021
chr4	122908738	122910671	Macf1	0.423021
chr4	104273541	104276309	C8b	0.4223
chr19	44229420	44232203	Cutc	0.422287
chr14	64858114	64859728	Ccdc25	0.422287
chr3	153078221	153079480	Msh4	0.422191
chr13	20474989	20476024	Aoah	0.421767
chr11	117559030	117560950	Rnf157	0.421554
chr1	178447736	178449493	Efcab2	0.421554
chr11	75198598	75203571	Nufip2	0.421188
chr4	125114526	125117146	Cdca8	0.421188
chr4	34336809	34339053	Akirin2	0.420455
chr1	74828323	74831240	Des	0.420337
chr5	122162111	122168055	Hcar2	0.419686
chr13	42614859	42621823	Sycp2l	0.419418
chr19	9065259	9067265	Polr2g	0.419355
chr1	165992835	165994744	Adcy10	0.419355
chr8	19783762	19785512	Gm45826	0.418813
chr18	59206765	59210053	F830016B08Rik	0.418813
chr11	77584080	77585786	Pipox	0.418622
chr11	118557040	118559627	Nup85	0.418622
chr9	70816132	70818138	Gtf2a2	0.418255
chr1	144931027	144932403	Uchl5	0.417889
chr14	13770526	13772146	Thoc7	0.417889
chr14	10778012	10780136	Kctd6	0.417889
chr13	99769317	99771388	Gtf2h2	0.417889
chr12	54404283	54407312	Egln3	0.417889
chr4	98982510	98984881	Dock7	0.416789
chr5	125408708	125409879	Bri3bp	0.416789
chr2	162775847	162778303	Mybl2	0.416422
chr1	63775808	63777212	Fastkd2	0.416422
chr17	12217004	12219003	Acat2	0.416422
chr2	122347802	122349817	Slc28a2	0.416194
chr2	25576871	25577906	Nacc2	0.416056
chr7	144577249	144578732	Ccnd1	0.416056
chr9	45120157	45123280	Slc37a4	0.415689
chr16	97109233	97111090	Ripk4	0.415384
chr2	94119923	94124904	Ttc17	0.415323
chr13	92675412	92677155	Serinc5	0.415323
chr4	42955093	42956608	Phf24	0.415323
chr12	26101106	26103729	Klf11	0.414956
chr13	88025349	88027867	Edil3	0.414956
chr3	108385837	108387926	Wdr47	0.414589
chr1	63572546	63574963	Pikfyve	0.414589
chr4	43551167	43554244	Hint2	0.414589
chr1	63917413	63919328	Dytn	0.414583
chr9	108341910	108343531	Qrich1	0.414223
chr10	74401998	74404369	Ipmk	0.414223
chr11	102216666	102220205	Ccdc43	0.414223
chr18	77805706	77807456	Slc14a2	0.414192
chr5	118421238	118424928	Fbxw8	0.413856
chr1	6482562	6484705	Mybl1	0.41349
chr4	127684371	127686482	Gja4	0.413148
chr11	117727926	117731411	Mgat5b	0.413123
chr7	27527068	27528531	Zfp36	0.412758
chr13	85082732	85083911	Rasa1	0.412757
chr14	21313613	21315166	Nudt13	0.412757
chr9	57760478	57762394	Edc3	0.412757
chr19	19770617	19774745	Trpm6	0.41239
chr7	40919290	40922498	Vstm2b	0.412023
chr18	33632645	33633943	Wdr36	0.411657
chr16	44716127	44718101	Sidt1	0.411657
chr2	131556834	131558650	Siglec1	0.411405
chr9	64890558	64893206	Tipin	0.41129
chrX	7415524	7417788	Slc35a2	0.41129
chr16	28591313	28598013	Mb21d2	0.41129
chr1	133712160	133713792	Rabif	0.410924
chr3	65124216	65126093	Ssr3	0.410557
chr12	87174663	87176744	Fos	0.410557
chr5	98400302	98403628	Cfap299	0.410341
chr5	9621960	9625901	Grm3	0.409824
chr1	77650664	77652799	Obsl1	0.409457
chr5	39318772	39320350	Drd5	0.408724
chr13	82948114	82950797	Cetn3	0.408358
chr15	102634028	102637334	Krt80	0.408105
chr10	81027824	81028507	S1pr4	0.407958
chr10	52848895	52850859	Ros1	0.407859
chr19	41501868	41503574	Dntt	0.40768
chr13	25676617	25681823	Nrsn1	0.407625
chr2	129406606	129413465	Mtln	0.407625
chr11	101644655	101647012	Adam11	0.407625
chr7	118440989	118441552	Smg1	0.407258
chr1	42703174	42706353	Pou3f3	0.406891
chr9	104253981	104258886	Dnajc13	0.406158
chr17	48325221	48328292	A530064D06Rik	0.406148
chr5	115254669	115256682	Sppl3	0.405792
chr11	68693919	68694645	Stx8	0.405059
chr5	8163472	8166232	Dbf4	0.405059
chr5	23442958	23446647	Slc4a2	0.404692
chr16	18167170	18167514	Tbx1	0.404401
chr1	84086385	84088658	AC167036.1	0.404401
chr19	10270933	10273307	Tmem258	0.404326
chr4	122877688	122879558	Hpcal4	0.404326
chr5	136452525	136454292	Lrwd1	0.403959
chr17	13851695	13854955	Wdr27	0.403592
chr13	46596764	46600045	Rbm24	0.403592
chr6	115612752	115615096	Mkrn2os	0.403592
chr12	104399373	104401636	Bdkrb2	0.403218
chr6	14924276	14927252	Mdfic	0.403193
chr11	75266554	75269918	Myo18a	0.402493
chr7	138787399	138789172	Bnip3	0.402493
chr5	125403492	125407150	Rflna	0.402135
chr17	47628149	47628689	Tomm6	0.402105
chr2	3153730	3160807	Olah	0.401476
chr7	44339970	44342590	Tmem86a	0.401393
chr5	107805501	107807444	Dr1	0.401393
chr15	97314571	97316083	Olfr286	0.401301
chr9	113144295	113147798	Trank1	0.401026
chr10	54026198	54028205	Tbc1d32	0.401026
chr2	157926294	157928239	Ctnnbl1	0.401026
chr17	79496776	79499490	Galm	0.40089
chr1	11738708	11740401	Prex2	0.40066
chr18	37151984	37155702	Pcdhb9	0.400293
