## Supplementary Table 6 for "Prolonged epigenetic and synaptic plasticity alterations following single exposure to a psychedelic in mice"

### Sheet: Supplementary table S6
	MEblack	MEblue	MEbrown	MEgreen	MEgrey	MEmagenta	MEpink	MEpurple	MEred	MEturquoise	MEyellow
VEH1-1	-0.213344	-0.202239	-0.279938	-0.127558	-0.0279985	0.218616	-0.172777	0.0599559	-0.204179	-0.247057	0.184629
VEH1-2	-0.206633	-0.203501	-0.280881	-0.124611	-0.0294216	0.230483	-0.183747	0.0729278	-0.206543	-0.247514	0.176635
VEH2-1	-0.206162	-0.220163	-0.214721	-0.167999	-0.0465464	0.0705618	-0.12964	-0.105449	-0.18879	-0.244919	0.164559
VEH2-2	-0.194146	-0.222923	-0.208064	-0.17958	-0.0218842	0.0557889	-0.134775	-0.130224	-0.186692	-0.242085	0.15096
VEH3-1	-0.118657	-0.210309	-0.090939	-0.184354	-0.0143765	-0.0884455	-0.117076	-0.203508	-0.124098	-0.189111	0.127034
VEH3-2	-0.107473	-0.213463	-0.0837099	-0.190002	-0.00729682	-0.110323	-0.133338	-0.209927	-0.141823	-0.193794	0.113352
VEH4-1	-0.111092	-0.232302	-0.0789402	-0.217418	0.0116065	-0.145236	-0.157448	-0.259741	-0.144801	-0.200202	0.0831944
VEH4-2	-0.100874	-0.228159	-0.0819191	-0.216986	0.00549763	-0.138094	-0.15994	-0.26513	-0.143146	-0.200753	0.0982731
24h1-1	0.312999	-0.0864164	0.335966	-0.184405	-0.44294	-0.428764	0.0355108	-0.292303	0.319676	0.188743	-0.277735
24h1-2	0.317955	-0.0875252	0.349592	-0.204713	-0.449301	-0.427848	0.0312629	-0.327259	0.324496	0.192247	-0.288209
24h2-1	0.0445024	0.167536	-0.0410256	0.233522	0.0262175	0.173133	0.0434783	0.137791	0.106807	0.0885529	0.118494
24h2-2	0.00202055	0.186013	-0.0805405	0.282196	-0.0392327	0.238866	0.0693644	0.192814	0.12425	0.0798956	0.177317
24h3-1	-0.0523652	0.132999	-0.076843	0.177871	0.00543778	0.193957	-0.00876125	0.0916842	0.0451669	0.0567333	0.104504
24h3-2	-0.0611496	0.13713	-0.0771061	0.173769	0.0361953	0.191597	0.00282309	0.0781945	0.0412297	0.0574233	0.0974211
24h4-1	0.076944	0.166761	0.0949763	0.163989	-0.10819	0.0709147	0.101459	0.239472	0.158856	0.157457	-0.0805351
24h4-2	0.0890384	0.17389	0.0985716	0.175023	-0.147966	0.0715434	0.0935821	0.241489	0.171477	0.1602	-0.0716062
48h1-1	0.425119	0.222639	-0.0202078	0.278917	-0.149955	-0.00386967	-0.405862	0.133675	-0.309252	0.103888	-0.148415
48h1-2	0.416174	0.223485	-0.0218779	0.282826	-0.118182	-0.0243544	-0.397252	0.136021	-0.300175	0.105542	-0.153235
48h2-1	0.107027	0.134306	0.239543	0.0927362	0.0695192	-0.190119	0.308783	-0.095795	0.261171	0.184734	-0.0470777
48h2-2	0.101446	0.127279	0.228821	0.0903143	0.0213657	-0.200913	0.302203	-0.107609	0.251397	0.184533	-0.0563227
48h3-1	0.100996	0.132926	0.190669	0.0381131	-0.000661265	-0.0891322	0.140387	0.167363	0.104846	0.173361	-0.244493
48h3-2	0.0860892	0.12591	0.182583	0.0304456	0.00307713	-0.105826	0.0831837	0.146816	0.125246	0.168478	-0.247648
48h4-1	0.0094611	0.172632	-0.0403396	0.246377	0.02905	0.156087	-0.00601944	0.120251	0.0827858	0.0894976	0.123418
48h4-2	-0.00375	0.17719	-0.0359664	0.25638	0.03333	0.160552	-0.0116991	0.109841	0.0884567	0.0862843	0.134194
7d1-1	-0.219432	-0.180649	-0.231436	-0.0985934	0.0367061	0.191786	-0.0958853	0.0250326	-0.178769	-0.229989	0.191508
7d1-2	-0.210215	-0.18355	-0.229959	-0.109212	0.0303624	0.179334	-0.116402	0.0234277	-0.180288	-0.225623	0.185759
7d2-1	-0.0810969	0.131947	0.106349	0.0455157	0.121871	0.137858	0.225148	0.24175	0.0822113	0.129513	-0.164297
7d2-2	-0.0613837	0.115288	0.138726	0.00722461	0.158859	0.0560438	0.174966	0.178384	0.0865593	0.136768	-0.221757
7d3-1	-0.158636	-0.228173	-0.124209	-0.18011	0.0248273	-0.0707089	0.035109	-0.258627	-0.11667	-0.228353	0.190014
7d3-2	-0.15924	-0.230927	-0.118095	-0.179125	0.0174589	-0.0773359	0.0379254	-0.251517	-0.108931	-0.226202	0.180482
7d4-1	0.0894569	0.101384	0.226568	-0.101272	0.493822	-0.140631	0.271411	0.0547024	0.0751941	0.166553	-0.295385
7d4-2	0.0864196	0.100984	0.224355	-0.10928	0.478749	-0.15552	0.274026	0.0554963	0.0843309	0.165199	-0.305032
