## Supplementary Table 7 for "Prolonged epigenetic and synaptic plasticity alterations following single exposure to a psychedelic in mice"

### Sheet: Sheet1
Turquoise	Red	Purple	Pink	Magenta	Green	Brown	Blue	Black	Yellow
Gm37211	Gm37629	Prdx2-ps1	Smap1	Gm10558	Hs6st1	Gm19938	Gm36952	Atp6v1h	Unc80
Gm37862	Ankzf1	2810025M15Rik	Gm37011	Retreg2	Phlpp1	8030445P17Rik	Gm33533	Gm37077	Stk11ip
Gm38286	Psmd1	Adss	Gm16150	Tuba4a	Cadm3	2900022M07Rik	Inpp4a	2900002M20Rik	Tomm40l
Gm37602	Gm37877	Fubp3	Lonrf2	Cops8	Hnrnpu	Tmeff2	Rev1	Gm37792	Pea15a
Gm16152	Gm37788	Mrrf	Acadl	Ccnt2	Abca2	Gm38073	Nfasc	Pth2r	Coq8a
Gm37334	Ildr2	Eif3m	Gm37297	Gm37407	Fam163b	Lrrn2	Gm38394	Map2	Nsmf
Celf2	Gm37780	Scg5	Gm28892	Ivns1abp	Prrc2b	Gm37060	Gm37423	Ubxn4	Pex16
Gm10855	Arl5a	Cst3	Lamc2	Npdc1	Dnm1	Gas5	Nmnat2	Mir181a-1hg	Lpcat4
Dennd1a	Gm38236	Kcns1	Hsd17b7	Itprid2	Stxbp1	Dnm3os	Ncstn	Fam163a	Tyro3
Zdhhc5	Ccdc34	Plp2	Cd244a	Ckmt1	Dgkz	Gm10862	Rgs7	Gm37706	Abhd12
Elmo2	Eif2ak4	Rpl3-ps1	Cnih4	Sirpa	4931422A03Rik	Psmc3	Nmt2	Pycr2	Nrsn2
Taz	Vps16	C1galt1c1	Gm8407	Dtd1	Disp2	Prnp	Set	1700080N15Rik	Scamp3
Gm8855	Napb	Nlgn3	Pdcl	Gm14150	Pced1a	Pja1	D430041D05Rik	Rpl12	Ampd2
Gja6	Gm14172	Atg4a	Nr4a2	Ergic3	Rnf24	Maged2	Trp53bp1	Gm43760	Tmem246
Rps27	Gm14776	BC022960	Galnt3	Slc35c2	Cds2	Tnik	Tmem127	Osbpl6	Atp6v0b
Gm42941	Maged1	Nceh1	Haus2	Stmn3	Plagl2	Gm19817	Epb41l1	Pdhx	Trappc3
Sec24b	Nono	Ttc14	Nap1l2	Uba1	Plcg1	Gm5855	Zfp335	Apmap	Ncdn
Runx1t1	Klhl4	Fstl5	Pak3	Rtl8c	Ids	Zcchc7	Cables2	Srxn1	Nudc
Gm12940	Pdha1	Ssr2	Eif1ax	Bcap31	Gpr165	Eno1	Zdhhc9	Mcts2	Gale
Hnrnpr	Rbbp7	Rplp0-ps1	Pkia	Pgk1	Gpm6b	Cdk5	Ints6l	Aff2	Fastk
Per3	Gm43322	Psmb4	Gm43140	Gm6368	Trpc3	Gtf3c2	Arhgef2	Anxa5	Tmub1
Rbm33	Ap1ar	Gm43254	Gm42939	Ccnl1	Gria2	Gm43321	Adar	Sclt1	Slc30a3
Gm43318	Usp33	Plekhf2	Psrc1	Gm42946	Slc39a1	Gm43341	Chrnb2	Gstm4	Nrbp1
Gm42768	Gm42611	Srsf12	Gm37859	Gm11814	Phtf1	C030015E24Rik	4933434E20Rik	Fuca1	Nsg1
Gm43606	Mrpl37	Nr4a3	4633401B06Rik	Grhpr	Slc6a17	Gm43316	Plppr4	Gpn1	Gm43319
Gm43268	Zcchc17	Dhcr24	Eif4e	Pef1	Nol6	Gm43175	Clvs1	Ywhah	Gm43320
Limch1	Mfn2	Tmem59	Gm43560	Fabp3	Rusc2	Pds5a	Rgp1	Tmem129	Svop
Nipsnap2	Gm13204	Zfyve9	Cyp51	Acot7	Psip1	Gm42979	Csmd2	Rnf4	Stx1a
2610011E03Rik	Dvl1	Gm12905	Gm43519	Mvk	Nt5c1a	Gm42995	Arid1a	Zfp11	Ap1s1
Gm3294	Gm43113	Eif3i	Gm43317	Atp6v0e2	Yars	Rhbdd2	Eif4g3	Gm42993	Ache
Gm43889	5031425E22Rik	Sh3bgrl3	Gm34583	Tra2a	Dnajc16	Cops6	Gatad1	Gm43557	Chst12
Igf2bp3	Abcb8	Tmem50a	Scfd2	Snca	Clcn6	Actb	Ppp2r2cos	Brca2	Htra2
Gm44435	Abcf2	Rsrp1	Ppef2	Chchd6	Clstn1	Gm42583	Gm15478	9430018G01Rik	Abtb1
Gm44235	Paxip1	Gm12989	Gm38413	Clstn3	Chd5	Gm43879	Sgcb	Lancl2	Camk1
Gm43947	Gm42858	Rnf207	Cplx1	Tpi1	Rph3a	Ezh2	Kit	Cnbp	Eno2
Wnk1	Zbtb49	Bloc1s4	Vps33a	Tpi-rs11	Ncor2	Lrrtm1	Hectd4	Setmar	Mlf2
Gm43633	Gm43829	Sparcl1	Cct6a	Gm3375	Gtf2i	Gm44228	Tmem130	Necap1	Tomm40
Etnk1	C530043K16Rik	Galnt9	Gm26814	Pld3	Ywhag	Gm44229	Cntnap2	Lrp6	Gm38340
Rassf8	Cwh43	Rplp0	Gm42584	Aplp1	Kcna6	Tmcc1	Gm44769	Zfp551	2410002F23Rik
Zfp60	Pkd2	Rac1	5330437M03Rik	Pepd	Gm44190	Cops7a	Gm44187	Dedd2	Tbc1d17
Scaf1	Sppl3	Arpc1a	Pot1a	Ldha	Myadm	E230020A03Rik	Iqsec1	Grwd1	Nucb1
Gm44607	Naa25	Npy	Gm18484	Ndn	Smg9	Gm44559	Gm44270	Gdpgp1	Apbb1
Tmem126a	Capza2	Raf1	9530013L04Rik	Tufm	Exosc5	Gm44831	Shisa7	Gm45129	Hs3st2
Gm45178	Slc35b4	9530062K07Rik	Zfp384	Caly	Ccdc97	Snrpn	Sult2b1	Pak1	Cacng3
Gm45183	B230112I24Rik	Rabac1	Kcnk6	Rnh1	Cpt1c	A230057D06Rik	Gm44553	Rev3l	Stx1b
Nup98	Gm43880	Cox6b1	C230062I16Rik	Taldo1	Sh3gl3	Gm44678	Abhd2	Sobp	Ric8a
Mical2	Gm44433	Tmem147	Gys1	Gstt1	Atxn2l	Tnrc6a	Rccd1	Tspan15	Cend1
Knop1	Bhlhe40	Gm25229	Gm18706	Sumo3	Taok2	Gm45501	Crebzf	Gm47098	Ube2g2
Tial1	Gm43915	Tm2d3	Gm17984	Eef2	Zfp646	Tollip	Foxo3	Ilvbl	Rrp1
Tab2	Ddx47	Crym	2900037B21Rik	Rtcb	Dusp8	Kcnq1ot1	Psap	Gm48207	Bsg
9330159F19Rik	Zfp112	Uqcrc2	Nmb	Tmem59l	Mfsd4b1	Gm16153	Celf5	Ankrd10	R3hdm4
Dot1l	Fxyd5	Nsmce1	Gm7964	Ccdc124	Sbno2	Gm5422	Rap1b	Pomk	Cirbp
D10Wsu102e	Gm45182	Gm46231	Gm44676	Tecr	Cbarp	Zwint	Tbc1d30	Gm45263	Sgta
Gm25278	Gm44675	Mif	Gm45201	Nfix	Ccdc59	Prmt2	Ppm1h	Gm45809	Pip5k1c
Nsd3	Jakmip3	Cct2	Stx4a	Calr	Lrp1	Gm47592	Smarcc2	Cers1	Ncln
Micu3	Ginm1	Neurod4	Gm16982	Prdx2	Prr36	Gm44799	Fcho1	Lonp2	Cdk4
Sorbs2	Gm10826	Rpl18a	Gm48893	Gabarapl2	Lzts1	Erlin2	Tmem38a	Cnep1r1	Os9
Ufsp2	Gm26789	Mri1	Gpr6	Tubb3	Crtc1	Gm45652	Gnao1	Dhodh	B4galnt1
C78859	Gm47163	Gm8730	Sesn1	Abhd6	Fam32a	Svet1	Gm15681	Mapk8	Nabp2
Kat6b	Timp3	Cox4i1	Ostm1	Fdft1	Sin3b	Dusp26	Gas8	Bcl2l2	Fkbp8
Gm20642	Slc35e3	Dad1	Bves	Pnoc	Mtss2	Aktip	Ttc13	Pinx1	Rab3a
Gm17922	Mbd6	Psmb5	Nts	Clu	Mthfsd	Map1lc3b	Zswim8	Rbm26	Pik3r2
Cbl	Cyb5b	Taf1d	Kif5a	Olfm2	Dpysl2	Cadps	Ilf3	Tmem123	Ap1m1
Coro2b	Aars	Dixdc1	Gm19744	Fxyd6	Phyhip	Gm48267	B3gat1	Gm15520	Dand5
Gm24347	Gm48601	Rpl4	Gm45321	Tex264	Kri1	Actr8	Thy1	Arhgef12	Acd
Csnk1g1	Bap1	Bnip2	Gm45534	Cyb561d2	Elavl3	Gm37183	Rplp1	Hyou1	Chmp1a
Amt	Styx	Scg3	Terf2ip	P4htm	Sidt2	Aplp2	Gclc	Zbtb16	Rabggta
Rnf145	Thtpa	Ppia	Gm49001	Ramp3	Ppp2r1b	Tmem25	Eef1a1	Gm38083	Gm5802
Tanc2	Zmym5	Fbll1	Gm9247	Fancl	Scamp5	Sltm	Zmiz2	Dzip1l	Cdc37
Bptf	Fez1	Canx	Npsr1	Pigs	Bbs4	Elovl4	Gas7	Rps15a-ps6	Pkm
Epdr1	Hacd3	4933439C10Rik	Thyn1	Grn	Rpsa	Tmem115	Pfas	Ehbp1	Grm2
Zscan26	Gm38344	Dhrs7b	Drd2	Eif4a3	Ap1b1	Pomgnt2	Supt6	Sgcd	Wdr6
Gm47585	Ppp3r1	Naa38	Map2k1	Actg1	Cyfip2	Gm2a	Cdk5r1	Sec24a	Rhbdd3
Habp4	Rtn4	Tmem14c	Rab11a	Mrpl12	Polr2a	Mbtd1	Gm11440	P4ha2	Tmed4
Gm46432	Ube2b	Gm9625	Tmem108	P4hb	Camta2	Kat7	Plekhm1	Atpaf2	Rnf167
5330431K02Rik	Lig3	Dock4	Mapkapk3	Tubb2a	Prpf8	Pnpo	Mapt	Akap10	Adam11
Gm48328	Ssr1	Immp2l	C1d	Ctsl	Rnft1	Stat3	Tnrc6c	Pitpnm3	Cyb561
Mdga2	Tmem167	Coch	Pex13	Zfyve16	Thra	Gosr2	Klhl3	Ezh1	Chmp6
Gm47370	Kcnf1	Map4k5	Trim11	Crhbp	Nr1d1	Timp2	Gm47603	Exoc7	Aatk
Meg3	Lrrn3	Galnt16	Zfp3	Mbip	Jup	Sdha	Gm17056	Gm32036	Pcyt2
Rtl1	Gm48182	Gm5436	Gm10277	Serpina3m	Dusp3	Strn3	Pcnx	Gm15813	Gps1
Rian	Pcnx4	Stk3	Trim37	Serpina3n	Tmem94	Numb	Eif5	Fam120a	Puf60
1700109K24Rik	Vti1b	Cox6c	Gm11739	Crip2	Ube2o	Rps6kl1	Kmt2d	Rgs14	Bop1
Scn8a	Tars	Lgals1	Anapc11	Laptm4b	Septin9	Chga	Calcoco1	Gm34245	Txn2
Cdip1	Kcns2	Etv5	Aspscr1	Pmm1	Cys1	Gm37899	Mrtfb	4930549C15Rik	Hdac10
Tra2b	Gm49474	Adprh	Ddx46	Sult4a1	Ralgapa1	Ankrd46	Bdh1	Daam1	Pfkm
Gm49676	Dazap2	Sod2	Tppp	Rtl6	Rtn1	Aco2	Lrch3	Psmc1	Syngr3
Gm49677	Dnaja3	Zfp943	Atp6ap1l	Tuba1b	Mark3	Mpped1	Gsk3b	Lgmn	Gnptg
Spaca6	Abat	Hcfc1r1	Gm16087	Tuba1c	Syngr1	Slc7a4	Paxbp1	Ube2l3	Haghl
Cramp1l	Tmem186	Zfp952	Gm15609	Hmox2	Arf3	Psmd2	Tsc2	Atp13a3	Pacsin1
Slc25a27	Gm18021	Micos13	Prph	Tagln3	Fam131a	Gm50107	Gm26724	Acat2	Neu1
Ubr2	Gm49674	Gm4948	Ccdc191	Ppp2r1a	Caskin1	Enpp5	Nudt3	Trim26	Atp6v1g2
Mpnd	Gm49797	Qpct	Gm4660	Tubb5	Ergic1	Gpr108	Abcg1	Cd2ap	Zfp318
Birc6	Pja2	Riok3	Zfp563	Slc35b2	Syngap1	Prepl	D17H6S53E	Tnfrsf21	Klhdc3
4930480K15Rik	Gm7599	Ndufa2	Dazl	Tnfaip8l1	Cd320	Ankhd1	CT010467.1	Kat2b	Fsd1
Kctd16	Cdc23	Gstp1	Yipf4	Tubb4a	Synpo	Slc35a4	Plin4	Rnf138	Dus3l
Nars	Ube2d2a	Eef1g	Pcdhac1	Mcfd2	Wdr7	Aip	Srsf7	Csnk1g3	Reep2
Mapk4	Atg12	Stx3	Acaa2	Sil1	Pcnx3	Tm7sf2	Camk2a	Dok6	Coro1b
Dym	Gm50268	Btaf1	Doc2g	Bscl2	Tmem132a	Uhrf2	Syvn1	Ttc9c	Scyl1
Ric1	Rrp12	Chuk	Armh3	Got1	Apba1	Zfp950	Chrm1	Ide	Kcnk4
